# Cross-species interactome analysis uncovers a conserved selective autophagy mechanism for protein quality control in plants

**DOI:** 10.1101/2024.09.08.611708

**Authors:** Víctor Sánchez de Medina Hernández, Marintia Mayola Nava García, Marion Clavel, Ranjith K. Papareddy, Veselin I. Andreev, Varsha Mathur, Azadeh Mohseni, Marta García-León, Peng Gao, Juan Carlos de la Concepción, Lorenzo Picchianti, Nenad Grujic, Roksolana Kobylinska, Alibek Abdrakhmanov, Héloïse Duvergé, Gaurav Anand, Nils Leibrock, Anita Bianchi, Margot Raffeiner, Timothy Scott Crawford, Luca Argirò, Mateusz Matuszkiewicz, Cheuk-Ling Wun, Jakob Valdbjørn Kanne, Anton Meinhart, Elisabeth Roitinger, Isabel Bäurle, Byung Ho Kang, Morten Petersen, Suayib Üstün, Yogesh Kulathu, Tim Clausen, Silvia Ramundo, Yasin Dagdas

**Author notes:** Correspondence: Yasin Dagdas. These authors contributed equally to this work (Víctor Sánchez de Medina Hernández, Marintia Mayola Nava García).

## Abstract

Selective autophagy is a fundamental protein quality control pathway that safeguards proteostasis by degrading damaged or surplus cellular components, particularly under stress. This process is orchestrated by selective autophagy receptors (SARs) that direct specific cargo for degradation. While significant strides have been made in understanding the molecular framework of selective autophagy, the diversity of SAR repertoires across species remain largely unexplored. Through a comparative interactome analysis across five model organisms, we identified a suite of conserved and lineage-specific SAR candidates. Among these, we validated CESAR as a conserved SAR critical for proteostasis under heat stress. CESAR specifically facilitates the degradation of hydrophobic, ubiquitinated protein aggregates and is indispensable for heat stress tolerance. Our study offers a rich resource for SAR discovery and positions CESAR as a pivotal regulator of proteostasis, with broad implications for improving stress resilience in plants.
