## Supplementary material for "Cross-species interactome analysis uncovers a conserved selective autophagy mechanism for protein quality control in plants": Table S9

### Sheet: Merged
Table S9: AP-MS-based orthogroup classification of peptide outcompeted proteins
Cr_Accessions	Mp_old_Accessions	Mp_v6_Accessions	Pp_Accessions	At_Accessions	Nb_Accessions	Chlamy	Marchantia	Physco	Arabidopsis	Bentha
unknown	Mapoly0025s0092;Mapoly0089s0038	A0A176VD03_MARPO;Mp2g25860	Pp6c11_11230;Pp6c13_9680;Pp6c6_620;Pp6c7_3740;Pp6c12_4250;Pp6c4_7990	AT1G42550;AT5G20610;AT5G26160		0	1	1	0	0
Cre01.g008550;Cre01.g010000;Cre01.g052800;Cre01.g052850;Cre02.g095300;Cre02.g111014;Cre02.g111500;Cre02.g146500;Cre03.g164250;Cre03.g169500;Cre03.g200200;Cre04.g211600;Cre04.g223200;Cre06.g248850;Cre06.g251050;Cre06.g268150;Cre06.g271100;Cre06.g278254;Cre06.g287400;Cre06.g287450;Cre07.g337300;Cre07.g355400;Cre08.g372550;Cre08.g380600;Cre08.g381950;Cre08.g385050;Cre08.g385850;Cre09.g388000;Cre09.g…	Mapoly0049s0040	A0A176W5I3_MARPO;Mp3g19940	Pp6c1_18760;Pp6c10_9020;Pp6c11_13830;Pp6c11_9440;Pp6c12_5500;Pp6c13_4370;Pp6c15_5060;Pp6c17_8500;Pp6c18_2400;Pp6c18_5410;Pp6c18_6500;Pp6c2_1260;Pp6c20_6710;Pp6c21_10450;Pp6c21_7120;Pp6c21_7930;Pp6c22_9110;Pp6c24_5970;Pp6c25_7810;Pp6c26_1950;Pp6c26_2070;Pp6c26_320;Pp6c3_10870;Pp6c3_5490;Pp6c3_9800;Pp6c4_12300;Pp6c4_12350;Pp6c6_13650;Pp6c6_4020;Pp6c7_6790;Pp6c9_2070	AT1G73450;AT1G73460;AT3G17750;AT2G40120	unknown	0	1	0	1	0
Cre09.g388200	Mapoly0020s0158;Mapoly0020s0159	A0A176WGK7_MARPO; Mp4g23990;Mp4g24000	Pp6c1_1740;Pp6c11_2260;Pp6c2_16310;Pp6c2_18310;Pp6c22_9570;Pp6c7_11910	AT1G14320;AT1G66580;AT1G26910		0	1	0	1	0
Cre01.g000700;Cre01.g051700;Cre01.g800065;Cre02.g085701;Cre03.g145487;Cre04.g217922;Cre05.g231050;Cre05.g248550;Cre06.g288450;Cre07.g350450;Cre07.g350867;Cre08.g371400;Cre08.g381900;Cre08.g383900;Cre10.g422050;Cre10.g442750;Cre10.g453350;Cre10.g454400;Cre11.g476250;Cre12.g501450;Cre12.g543450;Cre12.g544327;Cre13.g580750;Cre13.g583750;Cre16.g649833;Cre16.g651400;Cre16.g669350;Cre16.g680117	Mapoly0148s0003	A0A176WNX9_MARPO;Mp4g17160	Pp6c1_130;Pp6c1_18120;Pp6c1_22270;Pp6c1_5470;Pp6c10_4450;Pp6c11_7600;Pp6c12_3340;Pp6c13_10860;Pp6c13_2500;Pp6c13_9400;Pp6c16_2840;Pp6c17_6520;Pp6c18_2590;Pp6c18_3100;Pp6c19_10910;Pp6c19_7360;Pp6c2_15600;Pp6c2_9930;Pp6c21_9460;Pp6c22_1060;Pp6c22_7920;Pp6c22_8940;Pp6c23_4640;Pp6c25_12120;Pp6c25_8440;Pp6c25_8670;Pp6c26_4650;Pp6c26_6700;Pp6c3_6660;Pp6c4_15780;Pp6c4_9040;Pp6c5_9200;Pp6c6_10200;Pp6c6_1…	AT3G19910;AT3G63530		0	1	0	1	0
Cre01.g035150;Cre03.g172800;Cre04.g231124;Cre11.g476200;Cre13.g606750	Mapoly0005s0287;Mapoly0031s0160;Mapoly0012s0190	Mp1g03200;Mp2g05060;Mp8g04010	Pp6c1_11490;Pp6c15_12450;Pp6c15_6880;Pp6c18_710;Pp6c19_5490;Pp6c21_11050;Pp6c9_12620;Pp6c9_12650;Pp6c9_2320	AT1G32360;AT1G66810;AT1G68200;AT2G28450;AT2G35430;AT3G12130;AT3G19360;AT5G06770		0	1	1	0	0
Cre01.g036800;Cre01.g049650;Cre01.g055600;Cre02.g073750;Cre03.g145107;Cre03.g164050;Cre03.g168800;Cre03.g173700;Cre03.g200600;Cre03.g202000;Cre03.g205249;Cre05.g233100;Cre05.g235500;Cre06.g278125;Cre07.g325350;Cre07.g326050;Cre09.g386700;Cre09.g415450;Cre10.g418950;Cre10.g424300;Cre10.g427750;Cre10.g447500;Cre10.g456350;Cre10.g463026;Cre12.g522550;Cre12.g546100;Cre13.g568450;Cre13.g586500;Cre13.g…	Mapoly0001s0076;Mapoly0029s0045;Mapoly0037s0093	Mp1g17360	Pp6c1_3240;Pp6c1_4300;Pp6c1_6100;Pp6c11_3800;Pp6c11_4500;Pp6c13_7570;Pp6c14_8660;Pp6c15_970;Pp6c16_9380;Pp6c17_2230;Pp6c17_5170;Pp6c22_10280;Pp6c25_2120;Pp6c25_2420;Pp6c26_6000;Pp6c3_11150;Pp6c3_9060;Pp6c4_4790;Pp6c4_9260;Pp6c4_9600;Pp6c4_9610;Pp6c5_2270;Pp6c5_3020;Pp6c5_630;Pp6c5_690;Pp6c6_11820;Pp6c7_10450;Pp6c7_10470;Pp6c7_11150;Pp6c9_1000;Pp6c9_360	AT3G23670;AT4G14150;AT3G19050;AT3G44050;AT3G17360;AT3G12020;AT4G39050		0	1	0	1	0
Cre01.g047750	Mapoly0001s0112	Mp1g17730	Pp6c12_3380;Pp6c13_5660;Pp6c20_8350;Pp6c24_9510;Pp6c3_5680;Pp6c8_6650	AT2G34480;AT1G29965;AT1G29970;AT3G14600		0	1	0	1	0
unknown	Mapoly0061s0053	Mp1g24680	Pp6c10_6560;Pp6c3_14370	AT2G34640		0	1	0	1	0
unknown	Mapoly0130s0010	Mp2g02020	Pp6c15_2660;Pp6c9_6000;Pp6c9_8240	AT1G29820;AT1G29830;AT2G42950		0	1	0	1	0
Cre08.g364300;Cre13.g589350;Cre13.g589450	Mapoly0130s0041;Mapoly0012s0143;Mapoly0075s0011	Mp2g02340;Mp8g03530;Mp2g02490	Pp6c17_1920;Pp6c8_2920	AT1G19110;AT1G72500;AT1G10390;AT1G59660;AT2G38970;AT4G37130;AT5G60710		0	1	1	0	0
Cre11.g467774	Mapoly0021s0145	Mp2g06920	Pp6c14_860	AT5G22640		0	1	0	1	0
Cre03.g164250;Cre03.g197800;Cre04.g223750;Cre04.g224683;Cre06.g281200;Cre09.g416250;Cre13.g563800;Cre16.g656200;Cre16.g658650	Mapoly0012s0190;Mapoly0024s0124;Mapoly0043s0047;Mapoly0092s0028;Mapoly0074s0081;Mapoly0105s0058	Mp3g23480;Mp8g04010	Pp6c15_12450;Pp6c15_6880;Pp6c18_710;Pp6c19_5490;Pp6c21_11050;Pp6c24_560;Pp6c9_12620;Pp6c9_12650;Pp6c9_2320	AT1G04160;AT1G17580;AT5G20490;AT5G43900;AT1G04600;AT1G08730;AT1G42680;AT1G50360;AT1G54560;AT2G20290;AT2G31900;AT2G33240;AT3G19960;AT3G58160;AT4G21820;AT4G27370;AT4G28710;AT4G33200;AT5G54280		0	1	0	1	0
Cre07.g348500	Mapoly0120s0021	Mp4g08250	Pp6c18_6080	AT3G48500		0	1	0	1	0
unknown	Mapoly0011s0030	Mp4g10430	unknown	AT1G54920		0	1	0	1	0
unknown	Mapoly0147s0032	Mp5g02390	Pp6c4_14840	AT4G20720;AT1G05090		0	1	0	1	0
Cre17.g745547	Mapoly0032s0123	Mp5g14310	Pp6c11_12270;Pp6c20_9260;Pp6c7_1750	AT5G58040		0	1	0	1	0
Cre12.g519900	Mapoly0091s0082;Mapoly0001s0484;Mapoly0099s0027	Mp6g20740	Pp6c10_8190;Pp6c22_10860;Pp6c23_390;Pp6c23_7670;Pp6c24_9530;Pp6c3_1460;Pp6c5_5110	AT1G63680		0	1	0	1	0
Cre02.g075150;Cre07.g322176;Cre12.g542800;CreCp.g802305	Mapoly0091s0005;Mapoly0091s0006	Mp6g21490	Pp6c10_6090;Pp6c11_8560;Pp6c11_8570;Pp6c12_3230;Pp6c15_8210;Pp6c16_10260;Pp6c17_6000;Pp6c18_4880;Pp6c19_690;Pp6c19_6940;Pp6c19_6950;Pp6c2_6170;Pp6c21_4990;Pp6c25_12070;Pp6c3_19150;Pp6c3_2420;Pp6c4_13130;Pp6c4_7680;Pp6c4_8500;Pp6c5_7630;Pp6c5_9740;Pp6c7_1030;Pp6c9_6180;Pp6c9_6240;Pp6c9_8690	ATCG00190		0	1	0	1	0
Cre17.g727100	Mapoly0062s0099	Mp7g04260	Pp6c1_21670;Pp6c13_1870	AT5G01590		0	1	0	1	0
Cre01.g050600;Cre06.g288100;Cre06.g295600	Mapoly0005s0162;Mapoly0036s0127	A0A176VDG9_MARPO;Mp1g04450	Pp6c1_17060;Pp6c5_3300;Pp6c6_14280	AT4G09980;AT4G10760		0	1	0	0	0
Cre06.g290150	Mapoly0025s0053	A0A176VFI2_MARPO;Mp2g26310	Pp6c15_7100	AT1G69210;AT1G77122		0	1	0	0	0
unknown	Mapoly0026s0079	A0A176VIW0_MARPO; Mp2g12930	unknown	unknown		0	1	0	0	0
unknown	Mapoly0001s0335	A0A176VM78_MARPO;Mp1g19980	unknown	AT5G41790		0	1	0	0	0
Cre01.g040379;Cre01.g048200;Cre02.g092500;Cre03.g150350;Cre03.g166850;Cre03.g187950;Cre04.g216600;Cre04.g218900;Cre04.g219000;Cre06.g256700;Cre06.g263800;Cre06.g300750;Cre07.g342450;Cre09.g396139;Cre09.g401812;Cre10.g442650;Cre12.g528200;Cre12.g542450;Cre15.g641650;Cre17.g739900;Cre17.g739950	Mapoly0029s0126;Mapoly0024s0074;Mapoly0036s0146;Mapoly0138s0046;Mapoly0048s0059;Mapoly0003s0124;Mapoly0078s0007;Mapoly0174s0020;Mapoly0039s0120;Mapoly0134s0010;Mapoly0009s0123;Mapoly0170s0020;Mapoly0032s0134;Mapoly0032s0139;Mapoly0005s0178;Mapoly0067s0049	A0A176VXH5_MARPO; Mp1g01200	Pp6c12_4030;Pp6c20_9050;Pp6c23_3990;Pp6c5_14490;Pp6c25_6990;Pp6c6_2800;Pp6c5_1480;Pp6c6_4150;Pp6c19_4470;Pp6c22_850;Pp6c10_13440	AT5G47010;AT2G03270;AT5G35970;AT4G15570;AT1G05460;AT2G19120;AT4G30100;AT5G37030;AT5G37150;AT5G52090;AT5G37140;AT1G16800;AT1G65810;AT5G37160;AT4G05540;AT1G08840;AT1G65780;AT2G38770		0	1	1	1	0
Cre14.g630301	Mapoly0006s0098;Mapoly0036s0124;Mapoly0031s0027;Mapoly0141s0032;Mapoly0064s0016	A0A176VXT6_MARPO; Mp3g06280	Pp6c12_7980;Pp6c13_8640;Pp6c20_11310;Pp6c23_7790;Pp6c3_15510;Pp6c7_12840;Pp6c8_6780	AT1G23400;AT2G20020;AT2G28480;AT3G01370;AT3G18390;AT3G23070;AT3G25440;AT3G27550;AT4G13070;AT4G14510;AT4G29750;AT4G31010;AT4G39040;AT5G16180;AT5G54890		0	1	0	0	0
Cre11.g467578	Mapoly0002s0184	A0A176W0E2_MARPO;Mp1g26940	Pp6c1_15230;Pp6c14_5850;Pp6c17_7190;Pp6c2_3740	AT2G19730;AT4G29410		0	1	0	0	0
Cre01.g025950;Cre10.g437150;Cre12.g497350;Cre12.g511400;Cre16.g649800	Mapoly0031s0123;Mapoly0029s0090;Mapoly0061s0009;Mapoly0002s0014;Mapoly0089s0054;Mapoly0031s0117;Mapoly0116s0031;Mapoly0015s0193;Mapoly0096s0019;Mapoly0114s0020;Mapoly0001s0055;Mapoly0048s0090;Mapoly0036s0086;Mapoly0026s0069;Mapoly0063s0054;Mapoly0026s0011;Mapoly0019s0056;Mapoly0003s0152;Mapoly0022s0009;Mapoly0019s0086;Mapoly0023s0082;Mapoly0044s0135;Mapoly0036s0055;Mapoly0038s0061;Mapoly0031s0063…	A0A176W175_MARPO;Mp2g04680	Pp6c1_3520;Pp6c1_4680;Pp6c10_1930;Pp6c11_11770;Pp6c11_6690;Pp6c12_1990;Pp6c12_780;Pp6c14_10480;Pp6c15_6230;Pp6c16_10130;Pp6c16_4940;Pp6c16_7030;Pp6c17_1170;Pp6c17_6770;Pp6c2_1140;Pp6c2_15040;Pp6c22_1700;Pp6c26_6110;Pp6c3_10220;Pp6c3_9930;Pp6c4_2650;Pp6c4_7320;Pp6c5_13550;Pp6c5_1580;Pp6c5_5230;Pp6c5_8990;Pp6c6_13760;Pp6c6_14240;Pp6c6_2120;Pp6c6_8370;Pp6c7_6010;Pp6c8_7410;Pp6c8_7660;Pp6c9_3680	AT1G03560;AT1G06580;AT1G09680;AT1G09820;AT1G09900;AT1G12300;AT1G12620;AT1G12700;AT1G12775;AT1G18900;AT1G20300;AT1G30290;AT1G30610;AT1G31840;AT1G51965;AT1G62590;AT1G62670;AT1G62680;AT1G62720;AT1G62910;AT1G62930;AT1G63070;AT1G63080;AT1G63130;AT1G63150;AT1G63330;AT1G64100;AT1G64580;AT1G64583;AT1G73400;AT1G73710;AT1G74580;AT1G74750;AT1G74850;AT1G74900;AT1G77360;AT1G79490;AT2G02150;AT2G15630;AT2G17140…		0	1	0	0	0
Cre10.g452200	Mapoly0014s0197;Mapoly0074s0069	A0A176WF42_MARPO;Mp1g10290	Pp6c22_8930	AT3G05680		0	1	0	0	0
Cre02.g146000	Mapoly0079s0035	A0A176WH87_MARPO;Mp8g15770	Pp6c26_1880	AT3G49990		0	1	0	0	0
Cre01.g050600;Cre06.g288100;Cre06.g295600	Mapoly0036s0127;Mapoly0005s0162;Mapoly0005s0290	A0A176WMF0_MARPO; Mp1g08870	Pp6c1_17060;Pp6c10_11440;Pp6c5_3300;Pp6c6_14280	AT1G19340;AT4G09980;AT4G10760		0	1	0	0	0
unknown	Mapoly0057s0112	A0A176WN33_MARPO;Mp7g05580	unknown	unknown		0	1	0	0	0
Cre08.g377600	Mapoly0103s0077	Mp1g00090	Pp6c5_5780	AT4G08540;AT1G77890		0	1	1	1	0
Cre01.g010000;Cre01.g029850;Cre01.g052850;Cre02.g075350;Cre02.g111014;Cre02.g111500;Cre03.g164250;Cre03.g164900;Cre03.g169500;Cre03.g200200;Cre04.g213904;Cre04.g220700;Cre05.g232750;Cre05.g233600;Cre06.g268150;Cre06.g271100;Cre06.g278265;Cre06.g287400;Cre06.g287450;Cre06.g306950;Cre07.g351150;Cre07.g353000;Cre07.g355400;Cre08.g372550;Cre08.g385050;Cre08.g385650;Cre08.g385850;Cre09.g388000;Cre09.g…	Mapoly0029s0026;Mapoly0063s0076;Mapoly0027s0185;Mapoly0124s0024;Mapoly0251s0001;Mapoly0031s0083;Mapoly0111s0043;Mapoly0004s0006;Mapoly0062s0108;Mapoly0091s0015;Mapoly0073s0026;Mapoly0021s0044;Mapoly0073s0027;Mapoly0003s0031;Mapoly0032s0067;Mapoly0129s0030;Mapoly0073s0002;Mapoly0158s0009;Mapoly0038s0082;Mapoly0025s0017;Mapoly0015s0179;Mapoly0022s0025;Mapoly0081s0060;Mapoly0005s0039;Mapoly0140s0044…	Mp1g02210	Pp6c1_18760;Pp6c1_9620;Pp6c11_13990;Pp6c11_5940;Pp6c11_6860;Pp6c11_9440;Pp6c13_4370;Pp6c14_2660;Pp6c14_7150;Pp6c15_11120;Pp6c15_11180;Pp6c16_9080;Pp6c17_8500;Pp6c18_5670;Pp6c19_6630;Pp6c2_10510;Pp6c2_1260;Pp6c2_14000;Pp6c2_8480;Pp6c21_6120;Pp6c22_5170;Pp6c22_5210;Pp6c22_8080;Pp6c26_1950;Pp6c26_2070;Pp6c3_5490;Pp6c3_7680;Pp6c4_12300;Pp6c4_12350;Pp6c7_10000;Pp6c7_6790;Pp6c9_11020;Pp6c9_9180	AT1G03740;AT1G06390;AT1G07880;AT1G09600;AT1G09840;AT1G18040;AT1G18150;AT1G18670;AT1G20930;AT1G33770;AT1G53050;AT1G54610;AT1G57870;AT1G66750;AT1G67580;AT1G71530;AT1G73670;AT1G73690;AT1G74330;AT1G76540;AT2G01450;AT2G18170;AT2G26980;AT2G30980;AT2G38620;AT2G46070;AT3G01085;AT3G05050;AT3G05840;AT3G18040;AT3G45640;AT3G48750;AT3G54180;AT3G59790;AT3G61160;AT4G00720;AT4G10010;AT4G11330;AT4G13020;AT4G18710…	unknown	0	1	0	0	0
unknown	Mapoly0005s0119	Mp1g04890	Pp6c12_8290;Pp6c4_6210	AT3G16760		0	0	0	1	0
Cre14.g630100	Mapoly0005s0116;Mapoly0055s0071	Mp1g04920	Pp6c1_13830;Pp6c10_3930;Pp6c12_9900;Pp6c13_7820;Pp6c14_1620;Pp6c3_11030	AT3G48960;AT3G49010;AT5G23900		0	1	0	0	0
Cre06.g310750;Cre11.g478156;Cre16.g676650;Cre05.g234665	Mapoly0005s0083	Mp1g05250	Pp6c12_4040;Pp6c15_330;Pp6c16_10600;Pp6c25_2170;Pp6c5_2990;Pp6c6_13150	AT4G34450	NbD008052	0	0	0	1	1
unknown	Mapoly0005s0053	Mp1g05540	Pp6c15_6570;Pp6c9_5910	AT1G03290;AT4G02880	NbD028440;NbD043813	0	1	1	1	1
Cre05.g242950;Cre13.g568900	Mapoly0014s0203	Mp1g10230	Pp6c1_3620;Pp6c11_3290;Pp6c2_16460;Pp6c7_13630;Pp6c7_13650	AT1G27400;AT1G67430;ATCG00810		0	1	0	0	0
unknown	Mapoly0033s0105;Mapoly0009s0110;Mapoly0004s0010;Mapoly0001s0551;Mapoly0009s0033;Mapoly0053s0048;Mapoly0044s0053;Mapoly0114s0031	Mp1g15560	Pp6c1_8230;Pp6c13_8220;Pp6c21_10870;Pp6c21_10890;Pp6c5_7730;Pp6c6_3090	AT3G22430;AT3G48670;AT4G01180;AT5G23570;AT5G59390		0	1	0	0	0
unknown	Mapoly0061s0112	Mp1g24090	Pp6c26_1710;Pp6c4_12130	AT3G57990	NbD035734	0	1	0	1	1
Cre07.g347250;Cre07.g347350	Mapoly0061s0094	Mp1g24270	Pp6c1_3060;Pp6c8_5030;Pp6c8_5060	AT3G54170		0	1	0	0	0
Cre07.g339250	Mapoly0002s0305	Mp1g25660	Pp6c16_13110;Pp6c25_2860;Pp6c5_6950;Pp6c6_9460	AT1G08370		0	1	0	0	0
Cre06.g290500	Mapoly0002s0158	Mp1g27200	Pp6c15_5240;Pp6c9_2080	AT4G29380	NbD004784	0	1	1	1	1
unknown	Mapoly0002s0012	Mp1g28680	Pp6c18_6190	unknown		0	1	0	0	0
unknown	Mapoly0107s0002;Mapoly0483s0001;Mapoly0002s0001	Mp1g28850	Pp6c21_330;Pp6c22_2950	AT5G64930		0	1	0	0	0
unknown	Mapoly0028s0099	Mp2g00520	unknown	unknown		0	1	0	0	0
Cre06.g306550	Mapoly0015s0142;Mapoly0043s0116	Mp2g08570	Pp6c1_11680;Pp6c2_9770	AT2G02990;AT1G14220;AT1G26820;AT1G14210		1	0	1	0	0
Cre06.g278271	Mapoly0023s0095;Mapoly0023s0096;Mapoly0005s0056	Mp2g11270;Mp2g11280	Pp6c23_3420;Pp6c7_12240;Pp6c8_5440	AT1G44770;AT4G24590;AT5G49710	NbD042363	0	1	1	1	1
CreCp.g802298	Mapoly0026s0099	Mp2g12720	Pp6c11_8930;Pp6c5_8190	ATCG00740		0	1	0	0	0
Cre09.g387550;Cre13.g589167	Mapoly0181s0007;Mapoly0068s0096;Mapoly0030s0044	Mp2g24900	Pp6c1_8050;Pp6c11_14210	AT5G41950		0	1	0	0	0
Cre01.g006150;Cre02.g076250;Cre02.g098450;Cre03.g159650;Cre03.g165000;Cre03.g174000;Cre06.g259150;Cre06.g259200;Cre06.g263450;Cre06.g284750;Cre07.g335200;Cre09.g408250;Cre11.g467553;Cre12.g498600;Cre12.g516200;Cre13.g564950;Cre13.g565750;Cre13.g606000;Cre17.g737250;CreCp.g802267	Mapoly0022s0170;Mapoly0024s0116;Mapoly0052s0109;Mapoly0002s0240;Mapoly0038s0023;Mapoly0145s0016;Mapoly0145s0015;Mapoly0145s0014;Mapoly0038s0022;Mapoly0145s0017;Mapoly0104s0043;Mapoly0982s0001;Mapoly0052s0110;Mapoly0066s0056;Mapoly0103s0007;Mapoly0153s0015;Mapoly0005s0220;Mapoly0158s0021;Mapoly0004s0135;Mapoly0004s0256;Mapoly0032s0082;Mapoly0067s0096;Mapoly0007s0244;Mapoly0095s0055;Mapoly0057s0005…	Mp3g03620;A0A176WLX9_MARPO; Mp1g26370;Mp1g26380;Mp3g23400;A0A176W2S8_MARPO;A0A176WBQ9_MARPO	Pp6c1_12420;Pp6c1_12450;Pp6c1_12500;Pp6c1_12530;Pp6c1_12540;Pp6c1_20190;Pp6c1_20210;Pp6c1_20220;Pp6c1_2470;Pp6c11_14070;Pp6c11_14110;Pp6c11_14170;Pp6c12_1530;Pp6c12_5840;Pp6c16_4390;Pp6c16_520;Pp6c17_11590;Pp6c19_8370;Pp6c2_3780;Pp6c2_4070;Pp6c2_4090;Pp6c2_4140;Pp6c2_5820;Pp6c20_9540;Pp6c21_7820;Pp6c21_820;Pp6c22_1780;Pp6c22_8550;Pp6c23_2150;Pp6c25_12170;Pp6c25_1360;Pp6c25_3240;Pp6c26_7490;Pp6c5_…	AT1G04170;AT1G06220;AT1G07920;AT1G07930;AT1G07940;AT1G17220;AT1G18070;AT1G35550;AT1G45332;AT1G56070;AT1G62750;AT1G76820;AT2G18720;AT2G31060;AT2G45030;AT3G12915;AT3G22980;AT4G02930;AT4G18330;AT4G20360;AT5G08650;AT5G10630;AT5G13650;AT5G25230;AT5G39900;AT5G60390		0	1	0	0	0
Cre19.g750397;Cre06.g279500;Cre02.g091193;Cre01.g045650	Mapoly0004s0042;Mapoly0005s0157;Mapoly0099s0043;Mapoly0120s0023;Mapoly0121s0030;Mapoly0510s0001	Mp3g04860	Pp6c19_4340	AT4G13670	NbD022933	0	0	1	1	1
Cre06.g278183	Mapoly0022s0043;Mapoly0036s0005;Mapoly0032s0113;Mapoly0037s0022;Mapoly0621s0002;Mapoly0182s0020	Mp3g04860	Pp6c20_4000;Pp6c4_13660;Pp6c5_10640;Pp6c16_10380;Pp6c10_6870;Pp6c6_4660;Pp6c26_2510	AT3G57070;AT4G10630;AT5G13810;AT5G06470;AT5G01420;AT1G64500;AT2G41330;AT5G03870;AT5G39865;AT5G58530;AT1G32760;AT3G28850;AT3G11773		0	1	1	1	0
Cre09.g391245;Cre04.g211600;Cre10.g457700;Cre09.g412750;Cre06.g251050;Cre16.g665364;Cre01.g001800;Cre19.g750597;Cre17.g705350;Cre12.g514650;Cre08.g382800;Cre05.g232750;Cre13.g570250;Cre07.g328900;Cre06.g268150;Cre10.g466350;Cre02.g075350;Cre14.g612000;Cre12.g499850;Cre01.g003524;Cre08.g359900;Cre12.g486350;Cre17.g733300;Cre12.g537400;Cre13.g571700	Mapoly0022s0025	Mp3g05030	Pp6c18_8890;Pp6c19_2960;Pp6c21_1060	AT2G37840;AT3G53930	NbD015963	0	0	1	1	1
Cre01.g019850;Cre01.g022000;Cre01.g038151;Cre02.g078966;Cre02.g079300;Cre02.g117150;Cre03.g144967;Cre03.g201100;Cre04.g216600;Cre04.g218900;Cre04.g800432;Cre06.g258200;Cre06.g259550;Cre06.g269950;Cre07.g325762;Cre07.g329700;Cre07.g352350;Cre09.g393950;Cre09.g398550;Cre09.g399476;Cre09.g401182;Cre09.g402450;Cre10.g427600;Cre10.g439150;Cre10.g446250;Cre10.g446400;Cre10.g451850;Cre10.g461250;Cre12.g…	Mapoly0006s0083;Mapoly0105s0038	Mp3g06130	Pp6c7_4820;Pp6c20_8630	AT1G79560		0	0	0	1	0
Cre12.g483500	Mapoly0076s0036;Mapoly0105s0039;Mapoly0076s0037;Mapoly0037s0053	Mp3g08780;Mp7g07570;Mp3g11440	Pp6c18_680;Pp6c22_10030;Pp6c9_10190;Pp6c15_12870	AT4G01350		0	0	0	1	0
Cre01.g024200;Cre02.g084750;Cre02.g088800;Cre02.g095101;Cre06.g275100;Cre06.g280550;Cre08.g368500;Cre08.g384950;Cre09.g391949;Cre09.g392350;Cre11.g479850;Cre12.g526750;Cre12.g560300;Cre13.g602850;Cre13.g607850;Cre16.g656250;Cre16.g801920	Mapoly0105s0028;Mapoly0001s0216;Mapoly0060s0105;Mapoly0054s0063;Mapoly0069s0062;Mapoly0005s0256;Mapoly0042s0009;Mapoly0001s0392;Mapoly0013s0140;Mapoly0001s0454;Mapoly0009s0012;Mapoly0183s0014;MapolyY_A0025;Mapoly0007s0152;Mapoly0014s0204;Mapoly0019s0057;Mapoly0017s0003;Mapoly0013s0011;Mapoly0024s0018;Mapoly0024s0018.13.p;Mapoly0024s0018.10.p;Mapoly0024s0018.11.p;Mapoly0024s0018.12.p;Mapoly0006s00…	Mp3g08890	Pp6c11_14060;Pp6c7_4560	AT5G55670;AT1G13190		0	1	1	1	0
Cre12.g527500;Cre12.g553100	Mapoly0037s0026;Mapoly0001s0287	Mp3g11710	Pp6c11_3300;Pp6c12_8350;Pp6c15_1730;Pp6c15_1740;Pp6c21_7190;Pp6c21_7200;Pp6c21_7240;Pp6c21_7280;Pp6c21_7300;Pp6c3_1530;Pp6c7_13690;Pp6c9_2640	AT3G13290;AT3G13300;AT4G18900		0	1	0	0	0
Cre02.g075150;Cre07.g322176;Cre12.g542800;CreCp.g802305	Mapoly0004s0090;Mapoly0101s0062;Mapoly0097s0027;Mapoly0058s0108	Mp3g15820;Mp4g21160;Mp6g06170;Mp5g21260	Pp6c10_6090;Pp6c11_8560;Pp6c11_8570;Pp6c12_3230;Pp6c15_8210;Pp6c16_10260;Pp6c17_6000;Pp6c18_4880;Pp6c19_690;Pp6c19_6940;Pp6c19_6950;Pp6c2_6170;Pp6c21_4990;Pp6c25_12070;Pp6c3_19150;Pp6c3_2420;Pp6c4_13130;Pp6c4_7680;Pp6c4_8500;Pp6c5_7630;Pp6c5_9740;Pp6c7_1030;Pp6c9_6180;Pp6c9_6240;Pp6c9_8690	AT1G29940		0	0	0	1	0
Cre05.g240500;Cre06.g278187	Mapoly0012s0001;Mapoly0016s0016;Mapoly0033s0158;Mapoly0039s0049;Mapoly0039s0050;Mapoly0039s0051;Mapoly0088s0074;Mapoly0100s0042;Mapoly0172s0014;Mapoly0178s0003	Mp3g17430;Mp3g25290	Pp6c11_8960;Pp6c7_5510	AT4G24690	NbD033308	0	1	1	1	1
Cre16.g684100	Mapoly0101s0033;Mapoly0010s0133	Mp4g20870	Pp6c15_1520;Pp6c9_2700	AT1G67140		0	1	0	0	0
Cre09.g415400	Mapoly0143s0007	Mp5g11790	Pp6c1_1710	AT5G24350		0	1	0	0	0
unknown	Mapoly0032s0040	Mp5g13470	Pp6c23_580;Pp6c24_9050	unknown		0	1	0	0	0
Cre12.g537750;Cre17.g715400;Cre03.g195700;Cre12.g486400;Cre02.g077700;Cre10.g459800;Cre17.g727450;Cre10.g461400;Cre17.g737050;Cre07.g315350;Cre12.g532600	Mapoly0045s0037;Mapoly0056s0046;Mapoly0202s0008	Mp6g20270;Mp6g15340;Mp4g13805	Pp6c20_8220;Pp6c13_5050;Pp6c3_4420;Pp6c1_17180;Pp6c26_6180	AT5G52580	NbD016130;NbD025662	0	0	0	1	1
Cre01.g020264	Mapoly0091s0016	Mp6g21390	Pp6c1_11030;Pp6c10_2150	AT3G61710	NbD049149	0	1	0	1	1
Cre02.g143200;Cre03.g145967;Cre11.g467547;Cre13.g584850;Cre15.g636750;Cre15.g636800;Cre16.g690991	Mapoly0062s0115;Mapoly0031s0078;Mapoly0046s0045;Mapoly0141s0017;Mapoly0177s0013;Mapoly1812s0001;Mapoly0818s0001;Mapoly0193s0023;Mapoly0003s0168;Mapoly0009s0025;Mapoly0002s0202;Mapoly0524s0002;Mapoly0075s0030;Mapoly0023s0025;Mapoly0019s0042;Mapoly0078s0033;Mapoly0004s0061;Mapoly0008s0167;Mapoly0185s0005;Mapoly0075s0031;Mapoly0029s0068;Mapoly0048s0066;Mapoly0185s0008	Mp7g04100	Pp6c1_17240;Pp6c12_8320;Pp6c14_10390;Pp6c15_12200;Pp6c15_3030;Pp6c17_2580;Pp6c17_2800;Pp6c17_2810;Pp6c18_9090;Pp6c19_9210;Pp6c2_5590;Pp6c21_7890;Pp6c21_9220;Pp6c22_7720;Pp6c23_10140;Pp6c26_8230;Pp6c3_16630;Pp6c4_6710;Pp6c7_14480;Pp6c7_2660;Pp6c7_7560;Pp6c7_7570	AT1G02920;AT1G02930;AT1G02940;AT1G02950;AT1G09640;AT1G10370;AT1G49860;AT1G57720;AT1G77290;AT2G29420;AT2G29480;AT2G29490;AT2G30860;AT2G30870;AT2G47730;AT3G03190;AT3G62760;AT5G17220;AT5G41210;AT5G41220;AT5G41240		0	1	0	0	0
Cre03.g186450;Cre06.g274450;Cre07.g321200;Cre08.g368700;Cre12.g541777;Cre16.g649700;Cre16.g679781	Mapoly0003s0096;Mapoly0036s0143;Mapoly0108s0064;Mapoly0012s0150;Mapoly0146s0042;Mapoly0065s0091;Mapoly0016s0035;Mapoly0067s0015	Mp7g10810	Pp6c1_4940;Pp6c18_580;Pp6c19_5790;Pp6c22_3260;Pp6c24_4710;Pp6c8_11170	AT1G14030;AT1G24610;AT3G07670;AT3G55080;AT4G20130		0	1	0	0	0
unknown	Mapoly0003s0122	Mp7g11080	Pp6c5_7890	AT5G47940	NbD023357	0	1	0	1	1
Cre02.g117850;Cre01.g010800;Cre05.g234850;Cre06.g248950;Cre06.g250750;Cre06.g265150;Cre07.g336200;Cre12.g533250;Cre14.g608452;Cre14.g629300;Cre17.g712200;Cre17.g726050	Mapoly0003s0311;Mapoly0004s0060;Mapoly0004s0129;Mapoly0004s0252;Mapoly0004s0306;Mapoly0005s0285;Mapoly0008s0182;Mapoly0015s0043;Mapoly0021s0012;Mapoly0028s0083;Mapoly0033s0017;Mapoly0053s0037;Mapoly0061s0070;Mapoly0123s0038;Mapoly0134s0030	Mp7g16560	Pp6c11_10240;Pp6c11_11440;Pp6c11_11760;Pp6c13_11550;Pp6c13_4690;Pp6c15_7990;Pp6c16_9260;Pp6c16_9930;Pp6c18_6830;Pp6c18_8350;Pp6c19_10490;Pp6c2_1760;Pp6c21_5920;Pp6c22_5880;Pp6c23_1950;Pp6c24_3040;Pp6c3_5210;Pp6c3_5240;Pp6c5_13200;Pp6c6_3180;Pp6c7_2450;Pp6c7_4760;Pp6c7_4790;Pp6c7_5640;Pp6c7_7760	AT1G32850;AT5G22030;AT4G10590;AT4G10570;AT2G40930;AT1G17110;AT2G32780;AT2G24640;AT1G04860;AT4G31670;AT4G17895;AT4G24560;AT5G10790;AT5G57990;AT5G46740;AT3G14400;AT5G65450;AT4G39910;AT2G22310;AT4G30890;AT3G49600;AT4G22285;AT4G22350;AT4G22410;AT1G51710;AT3G21280;AT4G39370;AT3G11910;AT5G06600;AT3G20630		1	1	0	0	0
unknown	Mapoly0051s0110;Mapoly0043s0096;Mapoly0165s0020	Mp7g17740	Pp6c1_17040;Pp6c13_3350;Pp6c14_6510;Pp6c16_9170;Pp6c2_16290;Pp6c21_2690;Pp6c22_3620;Pp6c25_2250;Pp6c6_12990	AT1G06020;AT1G06030;AT1G50390;AT1G66430;AT1G69200;AT2G31390;AT3G54090;AT3G59480;AT4G10260;AT5G51830		0	1	0	0	0
unknown	Mapoly0064s0033;Mapoly0007s0234	Mp8g01660	Pp6c1_15080;Pp6c10_8060;Pp6c12_7470;Pp6c3_13340	AT1G30230;AT2G18110;AT5G12110;AT5G19510		0	1	0	0	0
Cre01.g048150	unknown	unknown	Pp6c11_1780;Pp6c9_6560	AT2G40410;AT3G56170		0	0	0	0	0
unknown	unknown	unknown	Pp6c21_5330	unknown		0	0	1	0	0
Cre04.g225200	unknown	unknown	Pp6c16_2090;Pp6c5_8520;Pp6c5_8530	unknown		1	0	0	0	0
unknown	unknown	unknown	Pp6c18_8690	unknown		0	0	1	0	0
unknown	unknown	unknown	Pp6c21_2270	unknown		0	0	1	0	0
unknown	unknown	unknown	Pp6c21_4110	unknown		0	0	1	0	0
unknown	unknown	unknown	Pp6c3_19530	unknown		0	0	1	0	0
unknown	unknown	unknown	Pp6c5_2620	unknown		0	0	1	0	0
unknown	unknown	unknown	Pp6c5_6910	unknown		0	0	1	0	0
Cre10.g447800	unknown	unknown	unknown	unknown		1	0	0	0	0
Cre17.g726850	unknown	unknown	unknown	unknown		1	0	0	0	0
Cre17.g725750	unknown	unknown	unknown	unknown		1	0	0	0	0
Cre06.g282400	unknown	unknown	unknown	unknown		1	0	0	0	0
Cre08.g362750	unknown	unknown	unknown	unknown		1	0	0	0	0
Cre09.g387541	unknown	unknown	unknown	unknown		1	0	0	0	0
Cre12.g554400	unknown	unknown	unknown	unknown		1	0	0	0	0
Cre01.g026500;Cre01.g051950;Cre04.g226850	Mapoly0003s0250;Mapoly0005s0101;Mapoly0007s0285;Mapoly0014s0171;Mapoly0022s0024;Mapoly0022s0070;Mapoly0022s0071;Mapoly0022s0073;Mapoly0022s0075;Mapoly0022s0078;Mapoly0022s0178;Mapoly0024s0057;Mapoly0025s0006;Mapoly0040s0125;Mapoly0050s0081;Mapoly0060s0097;Mapoly0060s0098;Mapoly0082s0091;Mapoly0084s0065;Mapoly0084s0066;Mapoly0086s0011;Mapoly0090s0082;Mapoly0097s0046;Mapoly0100s0045;Mapoly0108s0063…		Pp6c26_5470	AT1G01300;AT1G03220;AT1G03230;AT1G05840;AT1G08210;AT1G09750;AT1G11910;AT1G25510;AT1G31450;AT1G44130;AT1G49050;AT1G62290;AT1G64830;AT1G65240;AT1G66180;AT1G69100;AT1G77480;AT1G79720;AT2G03200;AT2G17760;AT2G23945;AT2G28010;AT2G28030;AT2G28040;AT2G28220;AT2G35615;AT2G36670;AT2G39710;AT2G42980;AT3G02740;AT3G12700;AT3G18490;AT3G20015;AT3G25700;AT3G42550;AT3G50050;AT3G51330;AT3G51340;AT3G51350;AT3G51360…		0	0	1	0	0
Cre07.g324550;Cre06.g295450;Cre01.g019100;Cre16.g689700;Cre02.g087300;Cre07.g344600	Mapoly0001s0306;Mapoly0004s0175;Mapoly0015s0044;Mapoly0015s0127;Mapoly0030s0029;Mapoly0065s0001;Mapoly0077s0060		Pp6c1_4480;Pp6c11_8400;Pp6c13_2570;Pp6c15_12740;Pp6c16_2480;Pp6c16_3700;Pp6c18_5510;Pp6c19_10220;Pp6c3_15870;Pp6c3_1710;Pp6c5_10410;Pp6c7_10260;Pp6c7_6550;Pp6c8_2670;Pp6c9_11560	AT1G01510		0	0	0	1	0
Cre03.g200655	Mapoly0014s0034;Mapoly0014s0035;Mapoly0015s0087;Mapoly0069s0044;Mapoly0071s0042;Mapoly0102s0003;Mapoly0106s0041;Mapoly0124s0035;Mapoly0214s0013;Mapoly0214s0014		Pp6c6_270	AT1G02640;AT1G78060;AT3G19620;AT3G47000;AT3G47010;AT3G47040;AT3G47050;AT3G62710;AT5G04885;AT5G09730;AT5G10560;AT5G20940;AT5G20950;AT5G49360;AT5G64570		0	0	1	0	0
Cre01.g000600;Cre01.g039500;Cre02.g115250;Cre03.g159350;Cre04.g216902;Cre04.g222000;Cre05.g236250;Cre05.g242200;Cre06.g274950;Cre06.g278222;Cre08.g364000;Cre10.g438700;Cre10.g460100;Cre12.g512750;Cre12.g552900;Cre17.g732650	Mapoly0001s0542;Mapoly0004s0109;Mapoly0007s0030;Mapoly0008s0083;Mapoly0009s0169;Mapoly0014s0217;Mapoly0016s0006;Mapoly0024s0081;Mapoly0049s0058;Mapoly0056s0121;Mapoly0056s0137;Mapoly0068s0029;Mapoly0075s0059;Mapoly0082s0083;Mapoly0082s0085		Pp6c25_8260	AT1G03060;AT1G11160;AT1G58230;AT2G45540;AT3G21540;AT3G49660;AT3G60920;AT4G02660;AT4G02730;AT4G05410;AT4G21130;AT4G34460;AT5G16750;AT5G18525;AT5G25150;AT5G49430;AT5G52820		0	0	1	0	0
Cre01.g024200;Cre01.g026450;Cre01.g032300;Cre01.g039300;Cre02.g079400;Cre02.g084750;Cre02.g088800;Cre02.g093975;Cre02.g095101;Cre02.g104650;Cre03.g158950;Cre03.g162750;Cre03.g164950;Cre03.g169150;Cre03.g177200;Cre04.g213905;Cre06.g254800;Cre06.g269450;Cre06.g278239;Cre06.g280550;Cre06.g290450;Cre07.g328400;Cre07.g330300;Cre07.g336350;Cre08.g368500;Cre08.g375084;Cre09.g386731;Cre09.g389838;Cre09.g…	Mapoly0032s0049		Pp6c22_3710	AT1G03457;AT4G03110		0	0	1	0	0
Cre01.g012650;Cre01.g012700;Cre01.g012750;Cre01.g012850;Cre01.g019550;Cre01.g052150;Cre02.g083050;Cre02.g095120;Cre02.g112800;Cre02.g116400;Cre02.g117550;Cre03.g146587;Cre03.g146867;Cre03.g150700;Cre03.g165450;Cre03.g173350;Cre03.g177550;Cre04.g231026;Cre05.g231100;Cre05.g238052;Cre05.g245500;Cre05.g245700;Cre05.g248100;Cre06.g261950;Cre06.g283300;Cre06.g287600;Cre06.g304150;Cre08.g366101;Cre08.g…	Mapoly0001s0139;Mapoly0002s0062;Mapoly0002s0111;Mapoly0003s0158;Mapoly0004s0141;Mapoly0006s0167;Mapoly0006s0168;Mapoly0007s0178;Mapoly0008s0196;Mapoly0009s0188;Mapoly0010s0181;Mapoly0010s0195;Mapoly0011s0006;Mapoly0011s0163;Mapoly0012s0013;Mapoly0012s0060;Mapoly0014s0145;Mapoly0015s0093;Mapoly0021s0050;Mapoly0021s0110;Mapoly0022s0010;Mapoly0022s0054;Mapoly0025s0116;Mapoly0026s0029;Mapoly0026s0092…		Pp6c23_10710	AT1G03670;AT1G05640;AT1G07710;AT1G10870;AT1G14000;AT1G60860;AT2G03430;AT2G14255;AT2G17390;AT2G22300;AT2G24600;AT2G25600;AT2G26210;AT2G26650;AT2G28840;AT2G31800;AT2G31820;AT2G41370;AT2G43850;AT2G47450;AT3G01750;AT3G02850;AT3G03790;AT3G04140;AT3G04710;AT3G09550;AT3G09890;AT3G12360;AT3G16940;AT3G23280;AT3G24530;AT3G28880;AT3G57130;AT3G58760;AT3G59830;AT4G03460;AT4G03480;AT4G03500;AT4G05040;AT4G14365…		0	0	1	0	0
unknown	Mapoly0092s0048		Pp6c19_8020	AT1G04030;AT1G06660;AT2G30820		0	0	1	0	0
Cre10.g437900;Cre12.g483500	Mapoly0037s0053;Mapoly0054s0001;Mapoly0076s0036;Mapoly0105s0039		Pp6c9_2950	AT1G04090;AT3G04350;AT5G43950;AT5G18490;AT2G44230;AT2G44260;AT3G01880;AT3G01870		0	0	1	0	0
				AT1G04300		0	0	0	1	0
				AT1G05320		0	0	0	1	0
Cre07.g318600;Cre07.g318800;Cre07.g318850	Mapoly0003s0107;Mapoly0003s0108;Mapoly0010s0141;Mapoly0010s0142;Mapoly0010s0143;Mapoly0010s0144;Mapoly0010s0145;Mapoly0011s0093;Mapoly0022s0113;Mapoly0038s0070;Mapoly0045s0028;Mapoly0045s0083;Mapoly0045s0084;Mapoly0045s0146;Mapoly0051s0013;Mapoly0056s0027;Mapoly0057s0019;Mapoly0072s0068;Mapoly0075s0028;Mapoly0076s0003;Mapoly0076s0004;Mapoly0076s0005;Mapoly0076s0006;Mapoly0076s0007;Mapoly0088s0078		Pp6c2_13240	AT1G06460;AT1G07400;AT1G53540;AT1G54050;AT1G59860;AT2G29500;AT4G10250;AT4G21870;AT5G12020;AT5G12030;AT5G59720	NbD021191	0	0	1	1	1
Cre02.g090850;Cre02.g091400;Cre02.g143307;Cre10.g465550;Cre11.g467575;Cre11.g467644;Cre12.g510900;Cre12.g533351	Mapoly0006s0101;Mapoly0033s0015;Mapoly0045s0148;Mapoly0100s0005;Mapoly0105s0016;Mapoly0113s0004;Mapoly0229s0009		Pp6c21_2760	AT1G07200;AT1G74310;AT2G25140;AT2G27600;AT2G29970;AT2G40130;AT3G45450;AT3G48870;AT3G52490;AT4G14670;AT4G25370;AT4G29920;AT4G30350;AT5G15450;AT5G50920;AT5G51070;AT5G57710		0	0	1	0	0
				AT1G07310		0	0	0	1	0
Cre01.g024200;Cre01.g038650;Cre01.g039300;Cre02.g084750;Cre02.g088800;Cre02.g093975;Cre02.g095101;Cre02.g104650;Cre03.g158150;Cre03.g162750;Cre03.g164950;Cre03.g169150;Cre03.g177200;Cre03.g184350;Cre04.g213905;Cre04.g217953;Cre06.g254800;Cre06.g268600;Cre06.g269450;Cre06.g275100;Cre06.g280550;Cre06.g290450;Cre07.g328400;Cre07.g330300;Cre08.g368500;Cre08.g375084;Cre09.g386731;Cre09.g391949;Cre09.g…	Mapoly0001s0216;Mapoly0001s0392;Mapoly0001s0454;Mapoly0001s0474;Mapoly0002s0093;Mapoly0003s0234;Mapoly0003s0262;Mapoly0004s0118;Mapoly0005s0121;Mapoly0006s0092;Mapoly0007s0152;Mapoly0009s0012;Mapoly0009s0044;Mapoly0009s0136;Mapoly0009s0189;Mapoly0009s0245;Mapoly0011s0143;Mapoly0012s0133;Mapoly0013s0140;Mapoly0014s0204;Mapoly0017s0003;Mapoly0019s0028;Mapoly0019s0057;Mapoly0024s0018;Mapoly0030s0107…		Pp6c1_14340	AT1G07350;AT1G13690;AT1G17640;AT1G18630;AT1G22330;AT1G22760;AT1G49760;AT1G54080;AT1G60000;AT1G60650;AT1G71770;AT1G73530;AT1G74230;AT1G76460;AT2G18510;AT2G21440;AT2G21660;AT2G23350;AT2G27330;AT2G33410;AT2G36660;AT2G37220;AT2G37510;AT3G07810;AT3G08000;AT3G10400;AT3G11400;AT3G13224;AT3G14100;AT3G16380;AT3G20930;AT3G23830;AT3G26420;AT3G46020;AT3G52150;AT3G52380;AT3G53460;AT3G54230;AT4G13850;AT4G13860…		0	0	1	0	0
				AT1G08360		0	0	0	1	0
Cre05.g238800	Mapoly0056s0058		Pp6c1_12140;Pp6c10_8390;Pp6c14_7500;Pp6c16_2890;Pp6c2_8270;Pp6c25_8710;Pp6c7_5380	AT1G08800	NbD017733;NbD053185	0	0	0	1	1
Cre11.g478184	Mapoly0034s0073;Mapoly0086s0033		Pp6c8_8710	AT1G09010		0	0	1	1	0
				AT1G10590		0	0	0	1	0
				AT1G12310		0	0	0	1	0
				AT1G12900		0	0	0	1	0
				AT1G16350		0	0	0	1	0
unknown	Mapoly0067s0080		Pp6c9_10240	AT1G17360;AT4G20040;AT4G20050		0	0	1	0	0
				AT1G17780		0	0	0	1	0
				AT1G18540		0	0	0	1	0
				AT1G20970		0	0	0	1	0
				AT1G21630		0	0	0	1	0
				AT1G22020		0	0	0	1	0
Cre09.g405750;Cre13.g607350;Cre05.g248450;Cre05.g248400;Cre12.g485050	Mapoly0053s0046;Mapoly0079s0038;Mapoly0105s0019		Pp6c1_9650;Pp6c16_2360;Pp6c2_8540;Pp6c20_10150;Pp6c24_4570;Pp6c7_8080;Pp6c7_8120	AT1G23730	NbD009385;NbD036389;NbD042666;NbD044058	0	0	0	1	1
				AT1G23870		0	0	0	1	0
				AT1G26540		0	0	0	1	0
				AT1G30630		0	0	0	1	0
unknown	Mapoly0063s0085		Pp6c3_740	AT1G33830;AT1G33870;AT1G33880;AT1G33890;AT1G33900;AT1G33910;AT1G33930;AT1G33950;AT1G33960;AT1G33970;AT2G26820;AT2G34315;AT3G16620;AT4G09930;AT4G09940;AT4G09950;AT5G47260		0	0	1	0	0
				AT1G34220		0	0	0	1	0
				AT1G42970		0	0	0	1	0
				AT1G43170		0	0	0	1	0
				AT1G47550		0	0	0	1	0
				AT1G50660		0	0	0	1	0
				AT1G52360		0	0	0	1	0
				AT1G54060		0	0	0	1	0
				AT1G60490		0	0	0	1	0
				AT1G60780		0	0	0	1	0
				AT1G61580		0	0	0	1	0
				AT1G62020		0	0	0	1	0
				AT1G62820		0	0	0	1	0
				AT1G65430		0	0	0	1	0
				AT1G65440		0	0	0	1	0
				AT1G66070		0	0	0	1	0
				AT1G73030		0	0	0	1	0
Cre02.g083400	Mapoly0114s0003;MapolyY_B0043		Pp6c1_4170	AT1G73380		0	0	1	0	0
				AT1G74050		0	0	0	1	0
				AT1G74270		0	0	0	1	0
				AT1G74470		0	0	0	1	0
				AT1G75310		0	0	0	1	0
				AT1G79470		0	0	0	1	0
				AT1G79990		0	0	0	1	0
				AT2G01250		0	0	0	1	0
				AT2G02160		0	0	0	1	0
				AT2G03140		0	0	0	1	0
				AT2G03820		0	0	0	1	0
				AT2G15560		0	0	0	1	0
				AT2G18020		0	0	0	1	0
				AT2G18960		0	0	0	1	0
				AT2G19650		0	0	0	1	0
				AT2G20760		0	0	0	1	0
				AT2G21390		0	0	0	1	0
				AT2G21830		0	0	0	1	0
				AT2G22770		0	0	0	1	0
				AT2G25430		0	0	0	1	0
				AT2G25760		0	0	0	1	0
Cre12.g504950	Mapoly0079s0008		Pp6c14_8710	AT2G26230		0	0	1	0	0
				AT2G27530		0	0	0	1	0
unknown	unknown		Pp6c2_19890	AT2G27600		0	0	1	0	0
				AT2G27710		0	0	0	1	0
				AT2G27720		0	0	0	1	0
				AT2G32240		0	0	0	1	0
				AT2G40060		0	0	0	1	0
Cre01.g068742	Mapoly0029s0081		Pp6c15_900;Pp6c9_590	AT2G40960;AT3G10770;AT3G56680;AT5G05100		0	0	1	0	0
				AT2G42740		0	0	0	1	0
				AT2G44730		0	0	0	1	0
				AT2G47610		0	0	0	1	0
				AT3G02930		0	0	0	1	0
				AT3G03130		0	0	0	1	0
				AT3G03940		0	0	0	1	0
	Mapoly0016s0072		Pp6c13_9410;Pp6c3_6670	AT3G04340		0	0	0	1	0
Cre06.g250800;Cre15.g640200;Cre16.g672750;Cre17.g707400	Mapoly0005s0287;Mapoly0006s0255;Mapoly0012s0190;Mapoly0012s0195;Mapoly0022s0041;Mapoly0031s0160;Mapoly0051s0075;Mapoly0060s0047		Pp6c14_3020;Pp6c10_2510	AT3G04610;AT4G26000		0	0	1	0	0
				AT3G05590		0	0	0	1	0
				AT3G06650		0	0	0	1	0
				AT3G07000		0	0	0	1	0
				AT3G07110		0	0	0	1	0
				AT3G08530		0	0	0	1	0
				AT3G09200		0	0	0	1	0
				AT3G09440		0	0	0	1	0
				AT3G09630		0	0	0	1	0
				AT3G10420		0	0	0	1	0
				AT3G11100		0	0	0	1	0
				AT3G11130		0	0	0	1	0
				AT3G13580		0	0	0	1	0
				AT3G13670		0	0	0	1	0
				AT3G15980		0	0	0	1	0
				AT3G19120		0	0	0	1	0
				AT3G20350		0	0	0	1	0
				AT3G22230		0	0	0	1	0
				AT3G24490		0	0	0	1	0
				AT3G24830		0	0	0	1	0
Cre01.g012150;Cre01.g017200;Cre01.g032500;Cre01.g047700;Cre02.g075100;Cre02.g084900;Cre02.g092250;Cre02.g092550;Cre02.g095097;Cre02.g095122;Cre02.g114850;Cre03.g151100;Cre03.g173500;Cre03.g176200;Cre07.g326800;Cre08.g375650;Cre09.g398067;Cre09.g399300;Cre10.g430501;Cre10.g454250;Cre11.g478700;Cre11.g478750;Cre11.g479050;Cre12.g530300;Cre12.g538900;Cre12.g544752;Cre13.g577850;Cre13.g586300;Cre14.g…	Mapoly0001s0304;Mapoly0007s0072;Mapoly0012s0146;Mapoly0014s0070;Mapoly0014s0155;Mapoly0021s0084;Mapoly0023s0091;Mapoly0025s0105;Mapoly0034s0118;Mapoly0038s0038;Mapoly0043s0136;Mapoly0045s0136;Mapoly0068s0080;Mapoly0068s0106;Mapoly0077s0006;Mapoly0079s0030;Mapoly0084s0045;Mapoly0084s0048;Mapoly0086s0022;Mapoly0087s0002;Mapoly0091s0066;Mapoly0099s0038;Mapoly0115s0071;Mapoly0119s0026;Mapoly0127s0050…		Pp6c19_1490	AT3G25230;AT5G48570		0	0	1	0	0
				AT3G26240		0	0	0	1	0
				AT3G26650		0	0	0	1	0
				AT3G27500		0	0	0	1	0
				AT3G44310		0	0	0	1	0
				AT3G46220		0	0	0	1	0
				AT3G49140		0	0	0	1	0
				AT3G49490		0	0	0	1	0
				AT3G49910		0	0	0	1	0
				AT3G51890		0	0	0	1	0
				AT3G58630		0	0	0	1	0
				AT3G62870		0	0	0	1	0
				AT4G02570		0	0	0	1	0
				AT4G02880		0	0	0	1	0
				AT4G08980		0	0	0	1	0
unknown	Mapoly0022s0094		Pp6c15_8650	AT4G10080;AT2G45980;AT4G00355		0	0	1	1	0
Cre01.g024200;Cre01.g026450;Cre01.g039300;Cre02.g075650;Cre02.g095101;Cre03.g158150;Cre03.g158950;Cre03.g169150;Cre03.g177200;Cre06.g254800;Cre06.g269450;Cre06.g275100;Cre06.g278239;Cre07.g330300;Cre07.g338150;Cre09.g389450;Cre09.g389838;Cre09.g398030;Cre09.g408200;Cre11.g479850;Cre12.g518772;Cre12.g526750;Cre12.g544050;Cre12.g560300;Cre13.g566700;Cre13.g602850;Cre13.g607850;Cre14.g617100;Cre16.g…	Mapoly0125s0028		Pp6c7_2470	AT4G12640		0	0	1	0	0
				AT4G12770		0	0	0	1	0
				AT4G12780		0	0	0	1	0
				AT4G13170		0	0	0	1	0
				AT4G16720		0	0	0	1	0
				AT4G17060		0	0	0	1	0
Cre14.g631900	Mapoly0141s0023		Pp6c14_9060;Pp6c2_6220	AT4G17100		0	0	0	0	0
				AT4G17140		0	0	0	1	0
				AT4G18060		0	0	0	1	0
				AT4G19860		0	0	0	1	0
				AT4G20850		0	0	0	1	0
				AT4G21800		0	0	0	1	0
				AT4G25940		0	0	0	1	0
				AT4G27120		0	0	0	1	0
				AT4G31480		0	0	0	1	0
				AT4G32285		0	0	0	1	0
				AT4G33030		0	0	0	1	0
				AT4G34660		0	0	0	1	0
				AT4G36130		0	0	0	1	0
Cre04.g229948	Mapoly0013s0118;Mapoly0035s0067;Mapoly0048s0005;Mapoly0080s0073;Mapoly0125s0018;Mapoly0131s0021;Mapoly0159s0020;Mapoly0188s0001		Pp6c1_17050;Pp6c12_9520;Pp6c12_9530;Pp6c12_9540;Pp6c13_9730;Pp6c16_11850;Pp6c17_3390;Pp6c19_11160;Pp6c3_13710;Pp6c4_7480;Pp6c7_11640;Pp6c8_13120	AT4G38890;AT3G49640;AT5G67220;AT3G63510;AT1G66810;AT1G68200;AT3G48440;AT5G63260		0	0	0	0	0
				AT4G39050		0	0	0	1	0
				AT5G02450		0	0	0	1	0
				AT5G02500		0	0	0	1	0
				AT5G02870		0	0	0	1	0
				AT5G05010		0	0	0	1	0
				AT5G05060		0	0	0	1	0
				AT5G05180		0	0	0	1	0
				AT5G05550		0	0	0	1	0
				AT5G06830		0	0	0	1	0
Cre06.g250800;Cre15.g640200;Cre16.g672750;Cre17.g707400	Mapoly0005s0287;Mapoly0006s0255;Mapoly0012s0190;Mapoly0012s0195;Mapoly0022s0041;Mapoly0031s0160;Mapoly0051s0075;Mapoly0060s0047		Pp6c14_7610	AT5G15270;AT1G14170;AT5G53060;AT1G51580		0	0	1	0	0
				AT5G16730		0	0	0	1	0
				AT5G18190		0	0	0	1	0
				AT5G18570		0	0	0	1	0
Cre01.g053288	Mapoly0071s0005;Mapoly0187s0002		Pp6c13_6010;Pp6c15_11270	AT5G22100		1	0	0	0	0
				AT5G22440		0	0	0	1	0
				AT5G23610		0	0	0	1	0
				AT5G24060		0	0	0	1	0
				AT5G27850		0	0	0	1	0
				AT5G38600		0	0	0	1	0
				AT5G40690		0	0	0	1	0
Cre05.g245950;Cre17.g724150;Cre02.g079550;Cre05.g237200;Cre05.g238290;Cre06.g250650;Cre12.g529450;Cre10.g433050	Mapoly0014s0125;Mapoly0014s0145;Mapoly0039s0099;Mapoly0069s0084;Mapoly0079s0059;Mapoly0084s0004;Mapoly0105s0029;Mapoly0114s0021;Mapoly0132s0051;Mapoly0149s0001		Pp6c18_9350;Pp6c19_1970;Pp6c19_2770;Pp6c22_1360;Pp6c22_560;Pp6c6_10820;Pp6c20_3310;Pp6c8_12350;Pp6c23_9280;Pp6c23_920;Pp6c5_3070;Pp6c19_2010;Pp6c18_9380;Pp6c2_17830;Pp6c1_4870;Pp6c24_10110	AT5G42080	NbD016951;NbD028787;NbD036727;NbD046136	0	0	0	1	1
				AT5G45510		0	0	0	1	0
				AT5G45730		0	0	0	1	0
Cre03.g165215	Mapoly0015s0071		Pp6c24_3940	AT5G45900		1	0	0	0	0
				AT5G48760		0	0	0	1	0
				AT5G49460		0	0	0	1	0
				AT5G49830		0	0	0	1	0
				AT5G57290		0	0	0	1	0
				AT5G59920		0	0	0	1	0
				AT5G62390		0	0	0	1	0
				AT5G62670		0	0	0	1	0
unknown	Mapoly0112s0020		Pp6c10_12860	AT5G65250		0	0	1	0	0
Cre06.g256300	Mapoly0007s0047;Mapoly0012s0189;Mapoly0052s0051;Mapoly0071s0101		Pp6c1_150;Pp6c11_11340;Pp6c11_390;Pp6c26_5340	AT5G66720;AT4G16580;AT2G30170;AT4G33500;AT3G23360;AT5G24940;AT4G31750		1	0	0	0	0
				AT5G66950		0	0	0	1	0
				ATCG00170		0	0	0	1	0
Cre02.g094900;Cre12.g552851;Cre12.g537550;Cre14.g616750;Cre05.g247300;Cre12.g548650;Cre03.g189605;Cre12.g524300;Cre12.g493550;Cre17.g740510;Cre16.g674534;Cre10.g464950;Cre02.g096601;Cre16.g666500;Cre01.g021450	Mapoly0002s0268;Mapoly0010s0036;Mapoly0013s0178;Mapoly0015s0041;Mapoly0016s0016;Mapoly0020s0107;Mapoly0034s0037;Mapoly0050s0106;Mapoly0064s0022;Mapoly0083s0062;Mapoly0178s0020		Pp6c1_10500;Pp6c1_1180;Pp6c1_3560;Pp6c1_4800;Pp6c11_10970;Pp6c11_12430;Pp6c14_2690;Pp6c2_10610;Pp6c2_14560;Pp6c2_17020;Pp6c2_19920;Pp6c2_4150;Pp6c5_5400;Pp6c5_8460;Pp6c6_7310;Pp6c7_2330;Pp6c7_4970;Pp6c7_7030;Pp6c8_4990	unknown	NbD051170	0	0	0	0	1
Cre17.g716400;Cre07.g325715;Cre03.g165250	Mapoly0003s0227;Mapoly0008s0196;Mapoly0085s0044		Pp6c14_14220;Pp6c17_10160;Pp6c2_2900;Pp6c3_20360;Pp6c4_110	unknown	NbD013418	0	0	0	0	1
unknown	Mapoly0006s0025;Mapoly0023s0068;Mapoly0044s0037		Pp6c14_14740;Pp6c14_6470;Pp6c14_6480;Pp6c16_11880;Pp6c17_3460;Pp6c22_9910;Pp6c25_8240;Pp6c5_6840	unknown	NbD009423	0	0	0	0	1
unknown	Mapoly0024s0071;Mapoly0027s0039		Pp6c14_4170	unknown		0	0	1	0	0
unknown	Mapoly0055s0023		Pp6c25_10030	unknown		0	0	1	0	0
Cre01.g002950	Mapoly0086s0014		Pp6c9_13000	unknown		0	0	1	0	0
Cre12.g510100	Mapoly0153s0038		Pp6c11_12350;Pp6c7_250	AT3G59950;AT2G44140		1	0	1	0	0
