## Supplementary material for "Cross-species interactome analysis uncovers a conserved selective autophagy mechanism for protein quality control in plants": Table S12

### Sheet: TUBE_Associated_HS
Table S12: TUBE-associated proteins in HS
AGI	Description	Genes
AT3G48740.1	Symbols: SWEET11, AtSWEET11 Nodulin MtN3 family protein chr3:18052814-18054663 REVERSE LENGTH=289	SWEET11
AT2G22010.2	Symbols: RKP related to KPC1 chr2:9363946-9368828 REVERSE LENGTH=1283	RKP
AT1G06530.1	Symbols: Tropomyosin-related chr1:2001625-2002596 FORWARD LENGTH=323	PMD2
AT3G01570.1	Symbols: Oleosin family protein chr3:222152-222778 REVERSE LENGTH=183	NA
AT3G11630.1	Symbols: Thioredoxin superfamily protein chr3:3672189-3673937 FORWARD LENGTH=266	BAS1
AT5G16550.1	Symbols: unknown protein; Has 30201 Blast hits to 17322 proteins in 780 species: Archae - 12; Bacteria - 1396; Metazoa - 17338; Fungi - 3422; Plants - 5037; Viruses - 0; Other Eukaryotes - 2996 (source: NCBI BLink). chr5:5405526-5406641 FORWARD LENGTH=249	LDIP
AT2G22240.1	Symbols: ATMIPS2, MIPS2, ATIPS2 myo-inositol-1-phosphate synthase 2 chr2:9451901-9453938 REVERSE LENGTH=510	IPS2
AT5G40420.1	Symbols: OLEO2, OLE2 oleosin 2 chr5:16173622-16174740 REVERSE LENGTH=199	NA
AT3G12400.1	Symbols: ELC, ATELC Ubiquitin-conjugating enzyme/RWD-like protein chr3:3944600-3945796 REVERSE LENGTH=398	ELC
AT3G13235.2; AT3G13235.1	Symbols: ubiquitin family protein chr3:4271492-4274348 REVERSE LENGTH=414<|>Symbols: ubiquitin family protein chr3:4271492-4274348 REVERSE LENGTH=414	DDI1
AT5G42220.1	Symbols: Ubiquitin-like superfamily protein chr5:16872962-16877455 FORWARD LENGTH=879	NA
AT1G75680.1	Symbols: AtGH9B7, GH9B7 glycosyl hydrolase 9B7 chr1:28417215-28419231 REVERSE LENGTH=525	NA
AT2G38230.1	Symbols: ATPDX1.1, PDX1.1 pyridoxine biosynthesis 1.1 chr2:16011475-16012404 FORWARD LENGTH=309	PDX11
AT5G06290.1	Symbols: 2-Cys Prx B, 2CPB 2-cysteine peroxiredoxin B chr5:1919380-1921211 FORWARD LENGTH=273	NA
AT5G37670.1	Symbols: HSP20-like chaperones superfamily protein chr5:14969035-14969448 FORWARD LENGTH=137	HSP15.7
AT5G62390.1	Symbols: ATBAG7, BAG7 BCL-2-associated athanogene 7 chr5:25052377-25054170 REVERSE LENGTH=446	BAG7
AT4G24690.1	Symbols: ubiquitin-associated (UBA)/TS-N domain-containing protein / octicosapeptide/Phox/Bemp1 (PB1) domain-containing protein chr4:12741191-12744202 FORWARD LENGTH=704	NBR1
AT5G38470.1	Symbols: RAD23D Rad23 UV excision repair protein family chr5:15404720-15407500 FORWARD LENGTH=378	RAD23D
AT1G64520.1	Symbols: RPN12a regulatory particle non-ATPase 12A chr1:23956459-23958120 FORWARD LENGTH=267	RPN12A
AT3G19950.1	Symbols: RING/U-box superfamily protein chr3:6942853-6943839 FORWARD LENGTH=328	NA
AT4G23710.1	Symbols: VHA-G2, VAG2, VATG2 vacuolar ATP synthase subunit G2 chr4:12350577-12351354 FORWARD LENGTH=106	VHA-G2
AT1G63310.1	Symbols: unknown protein; BEST Arabidopsis thaliana protein match is: unknown protein (TAIR:AT2G20362.1); Has 78 Blast hits to 77 proteins in 11 species: Archae - 0; Bacteria - 0; Metazoa - 0; Fungi - 0; Plants - 78; Viruses - 0; Other Eukaryotes - 0 (source: NCBI BLink). chr1:23486580-23487044 REVERSE LENGTH=154	NA
AT3G57990.1	Symbols: unknown protein; Has 1497 Blast hits to 1323 proteins in 52 species: Archae - 0; Bacteria - 4; Metazoa - 23; Fungi - 34; Plants - 61; Viruses - 0; Other Eukaryotes - 1375 (source: NCBI BLink). chr3:21470244-21471347 REVERSE LENGTH=367	OEP40
AT3G01290.1	Symbols: SPFH/Band 7/PHB domain-containing membrane-associated protein family chr3:88252-89356 REVERSE LENGTH=285	HIR3
AT3G51260.1	Symbols: PAD1 20S proteasome alpha subunit PAD1 chr3:19031086-19032746 FORWARD LENGTH=250	PAD1
AT2G26000.2	Symbols: BRIZ2 zinc finger (C3HC4-type RING finger) family protein chr2:11082403-11085137 FORWARD LENGTH=479	BRIZ2
AT4G25140.1	Symbols: OLEO1, OLE1 oleosin 1 chr4:12900498-12901259 FORWARD LENGTH=173	NA
AT1G56450.1	Symbols: PBG1 20S proteasome beta subunit G1 chr1:21141970-21144186 FORWARD LENGTH=246	PBG1
AT4G34050.1	Symbols: CCoAOMT1 S-adenosyl-L-methionine-dependent methyltransferases superfamily protein chr4:16310844-16311973 FORWARD LENGTH=259	CCOAOMT1
AT5G13930.1	Symbols: CHS, TT4, ATCHS Chalcone and stilbene synthase family protein chr5:4488762-4490035 FORWARD LENGTH=395	CHS
AT4G39800.1	Symbols: MI-1-P SYNTHASE, MIPS1, ATMIPS1, ATIPS1 myo-inositol-1-phosphate synthase 1 chr4:18469659-18471893 REVERSE LENGTH=511	IPS1
AT5G54540.1	Symbols: Uncharacterised conserved protein (UCP012943) chr5:22156604-22157857 FORWARD LENGTH=297	MRB17.4
AT3G19910.1	Symbols: RING/U-box superfamily protein chr3:6926497-6929324 FORWARD LENGTH=340	BBR
AT1G54050.1	Symbols: HSP20-like chaperones superfamily protein chr1:20179558-20180122 REVERSE LENGTH=155	HSP17.4B
AT3G11130.1	Symbols: Clathrin, heavy chain chr3:3482575-3491667 REVERSE LENGTH=1705	CHC1
AT1G27020.1	Symbols: unknown protein; BEST Arabidopsis thaliana protein match is: unknown protein (TAIR:AT1G27030.1); Has 514 Blast hits to 514 proteins in 175 species: Archae - 0; Bacteria - 311; Metazoa - 0; Fungi - 0; Plants - 65; Viruses - 0; Other Eukaryotes - 138 (source: NCBI BLink). chr1:9378635-9380419 FORWARD LENGTH=308	NA
AT2G27030.3	Symbols: CAM5 calmodulin 5 chr2:11532069-11534176 FORWARD LENGTH=181	CAM5
AT2G01820.1	Symbols: Leucine-rich repeat protein kinase family protein chr2:357664-360681 REVERSE LENGTH=943	TMK3
AT4G29350.1	Symbols: PFN2, PRO2, PRF2 profilin 2 chr4:14450135-14451119 FORWARD LENGTH=131	PRF2
AT2G27350.1; AT2G27350.2	Symbols: OTU-like cysteine protease family protein chr2:11699780-11702363 REVERSE LENGTH=505<|>Symbols: OTU-like cysteine protease family protein chr2:11699780-11702363 REVERSE LENGTH=505	OTU6
AT2G42160.1	Symbols: BRIZ1 zinc finger (ubiquitin-hydrolase) domain-containing protein chr2:17574843-17577397 REVERSE LENGTH=488	BRIZ1
AT4G36860.1	Symbols: LIM domain-containing protein chr4:17358580-17361189 REVERSE LENGTH=553	DAR1
AT4G08850.1	Symbols: Leucine-rich repeat receptor-like protein kinase family protein chr4:5636693-5640496 REVERSE LENGTH=1045	MIK2
AT3G49490.1	Symbols: unknown protein; Has 722 Blast hits to 186 proteins in 64 species: Archae - 0; Bacteria - 30; Metazoa - 72; Fungi - 48; Plants - 38; Viruses - 0; Other Eukaryotes - 534 (source: NCBI BLink). chr3:18344926-18348648 REVERSE LENGTH=953	T9C5.90
AT2G32730.1	Symbols: 26S proteasome regulatory complex, non-ATPase subcomplex, Rpn2/Psmd1 subunit chr2:13880189-13885464 FORWARD LENGTH=1004	RPN2A
AT1G33970.1; AT1G33970.2; AT1G33970.5; AT1G33970.4	Symbols: P-loop containing nucleoside triphosphate hydrolases superfamily protein chr1:12349614-12350960 REVERSE LENGTH=342<|>Symbols: P-loop containing nucleoside triphosphate hydrolases superfamily protein chr1:12349614-12350960 REVERSE LENGTH=342<|>Symbols: P-loop containing nucleoside triphosphate hydrolases superfamily protein chr1:12349614-12350960 REVERSE LENGTH=342<|>Symbols: P-loop conta…	IAN9
AT2G46630.1	Symbols: unknown protein; LOCATED IN: chloroplast; EXPRESSED IN: 22 plant structures; EXPRESSED DURING: 13 growth stages; Has 110095 Blast hits to 59224 proteins in 2216 species: Archae - 177; Bacteria - 15429; Metazoa - 38345; Fungi - 18843; Plants - 13341; Viruses - 3084; Other Eukaryotes - 20876 (source: NCBI BLink). chr2:19145529-19146713 FORWARD LENGTH=394	NA
AT3G16400.2; AT3G16400.1	Symbols: ATMLP-470 nitrile specifier protein 1 chr3:5566516-5568330 FORWARD LENGTH=470<|>Symbols: ATMLP-470, NSP1, ATNSP1 nitrile specifier protein 1 chr3:5566516-5568330 FORWARD LENGTH=470	NSP1
AT1G05680.1	Symbols: UGT74E2 Uridine diphosphate glycosyltransferase 74E2 chr1:1703196-1704639 REVERSE LENGTH=453	UGT74E2
AT1G01580.1	Symbols: FRO2, FRD1, ATFRO2 ferric reduction oxidase 2 chr1:209395-212810 FORWARD LENGTH=725	FRO2
AT3G28710.1	Symbols: ATPase, V0/A0 complex, subunit C/D chr3:10773144-10775594 REVERSE LENGTH=351	VHA-d1
AT1G16470.2; AT1G16470.1	Symbols: PAB1 proteasome subunit PAB1 chr1:5623122-5625439 FORWARD LENGTH=235<|>Symbols: PAB1 proteasome subunit PAB1 chr1:5623122-5625439 FORWARD LENGTH=235	PAB1
AT3G53120.1	Symbols: VPS37-1 Modifier of rudimentary (Mod(r)) protein chr3:19690729-19692490 REVERSE LENGTH=217	VPS37-1
AT4G33070.1	Symbols: Thiamine pyrophosphate dependent pyruvate decarboxylase family protein chr4:15952519-15954676 REVERSE LENGTH=607	PDC1
AT3G60820.2	Symbols: PBF1 N-terminal nucleophile aminohydrolases (Ntn hydrolases) superfamily protein chr3:22472038-22473809 REVERSE LENGTH=223	PBF1
AT5G23210.1	Symbols: SCPL34 serine carboxypeptidase-like 34 chr5:7810892-7814837 FORWARD LENGTH=499	SCPL34
AT2G27020.1	Symbols: PAG1 20S proteasome alpha subunit G1 chr2:11528515-11530858 REVERSE LENGTH=249	PAG1
AT4G12880.1	Symbols: ENODL19, AtENODL19 early nodulin-like protein 19 chr4:7544572-7545226 REVERSE LENGTH=141	ENODL19
AT4G35450.5	Symbols: AKR2 ankyrin repeat-containing protein 2 chr4:16839862-16841759 FORWARD LENGTH=350	AKR2
AT3G20630.1	Symbols: UBP14, TTN6, ATUBP14, PER1 ubiquitin-specific protease 14 chr3:7203001-7208340 REVERSE LENGTH=797	UBP14
AT5G01410.1	Symbols: PDX1, ATPDX1.3, RSR4, PDX1.3, ATPDX1 Aldolase-type TIM barrel family protein chr5:172576-173505 REVERSE LENGTH=309	PDX13
AT3G08530.1	Symbols: Clathrin, heavy chain chr3:2587171-2595411 REVERSE LENGTH=1703	CHC2
AT3G24503.1	Symbols: ALDH2C4, ALDH1A, REF1 aldehyde dehydrogenase 2C4 chr3:8919732-8923029 REVERSE LENGTH=501	ALDH2C4
AT3G51550.1	Symbols: FER Malectin/receptor-like protein kinase family protein chr3:19117877-19120564 REVERSE LENGTH=895	FER
AT4G19006.1	Symbols: Proteasome component (PCI) domain protein chr4:10409349-10411347 REVERSE LENGTH=386	RPN9B
AT1G15690.1	Symbols: AVP1, ATAVP3, AVP-3, AtVHP1;1 Inorganic H pyrophosphatase family protein chr1:5399115-5402185 FORWARD LENGTH=770	AVP1
AT3G22110.1	Symbols: PAC1 20S proteasome alpha subunit C1 chr3:7792819-7793571 REVERSE LENGTH=250	PAC1
AT1G12110.1	Symbols: NRT1.1, CHL1-1, NRT1, B-1, ATNRT1, CHL1 nitrate transporter 1.1 chr1:4105341-4109290 FORWARD LENGTH=590	NPF6.3
AT5G48930.1	Symbols: HCT hydroxycinnamoyl-CoA shikimate/quinate hydroxycinnamoyl transferase chr5:19836654-19838092 REVERSE LENGTH=433	HST
AT3G15950.1	Symbols: NAI2 DNA topoisomerase-related chr3:5397783-5402610 REVERSE LENGTH=772	NAI2
AT1G07310.1	Symbols: Calcium-dependent lipid-binding (CaLB domain) family protein chr1:2247775-2248833 REVERSE LENGTH=352	NA
AT2G36680.1	Symbols: Modifier of rudimentary (Mod(r)) protein chr2:15368980-15370726 REVERSE LENGTH=218	VPS37-2
AT4G11740.1	Symbols: SAY1 Ubiquitin-like superfamily protein chr4:7071955-7075256 FORWARD LENGTH=564	PUX8
AT5G64740.1	Symbols: CESA6, IXR2, E112, PRC1 cellulose synthase 6 chr5:25881555-25886333 FORWARD LENGTH=1084	CESA6
AT5G50870.2	Symbols: UBC27 ubiquitin-conjugating enzyme 27 chr5:20699626-20700998 REVERSE LENGTH=203	UBC27
AT3G29310.1	Symbols: calmodulin-binding protein-related chr3:11249712-11251452 FORWARD LENGTH=551	BAG1
AT3G12670.1	Symbols: emb2742 CTP synthase family protein chr3:4020351-4024086 REVERSE LENGTH=591	NA
AT3G51670.1	Symbols: SEC14 cytosolic factor family protein / phosphoglyceride transfer family protein chr3:19168912-19170848 FORWARD LENGTH=409	PATL6
AT1G14830.1	Symbols: ADL1C, ADL5, DRP1C, DL1C DYNAMIN-like 1C chr1:5107699-5111470 REVERSE LENGTH=614	DRP1C
AT1G11260.1	Symbols: STP1, ATSTP1 sugar transporter 1 chr1:3777460-3780133 FORWARD LENGTH=522	STP1
AT4G23400.1	Symbols: PIP1D, PIP1;5 plasma membrane intrinsic protein 1;5 chr4:12220792-12222155 FORWARD LENGTH=287	PIP1-5
AT3G01680.1	Symbols: CONTAINS InterPro DOMAIN/s: Mediator complex subunit Med28 (InterPro:IPR021640); BEST Arabidopsis thaliana protein match is: unknown protein (TAIR:AT3G01670.1); Has 122 Blast hits to 112 proteins in 13 species: Archae - 0; Bacteria - 0; Metazoa - 0; Fungi - 0; Plants - 122; Viruses - 0; Other Eukaryotes - 0 (source: NCBI BLink). chr3:252033-255246 FORWARD LENGTH=740	SEOB
AT4G12650.1	Symbols: Endomembrane protein 70 protein family chr4:7468207-7470165 REVERSE LENGTH=652	TMN12
AT5G25100.2	Symbols: Endomembrane protein 70 protein family chr5:8648374-8651015 REVERSE LENGTH=651	TMN9
AT4G05420.1	Symbols: DDB1A damaged DNA binding protein 1A chr4:2746288-2752663 FORWARD LENGTH=1088	DDB1A
AT5G35590.1	Symbols: PAA1 proteasome alpha subunit A1 chr5:13765417-13767768 REVERSE LENGTH=246	PAA1
AT5G14120.1	Symbols: Major facilitator superfamily protein chr5:4556308-4558447 FORWARD LENGTH=579	NA
AT4G34950.1	Symbols: Major facilitator superfamily protein chr4:16642544-16644759 REVERSE LENGTH=567	MFS1
AT4G10790.1	Symbols: UBX domain-containing protein chr4:6640752-6643035 REVERSE LENGTH=480	PUX10
AT5G48380.1	Symbols: BIR1 BAK1-interacting receptor-like kinase 1 chr5:19604584-19606532 REVERSE LENGTH=620	NA
AT1G30360.1	Symbols: ERD4 Early-responsive to dehydration stress protein (ERD4) chr1:10715892-10718799 FORWARD LENGTH=724	ERD4
AT1G15750.4; AT1G15750.1; AT1G15750.2; AT1G15750.3	Symbols: WSIP1, TPL Transducin family protein / WD-40 repeat family protein chr1:5415086-5420359 REVERSE LENGTH=1131<|>Symbols: WSIP1, TPL Transducin family protein / WD-40 repeat family protein chr1:5415086-5420359 REVERSE LENGTH=1131<|>Symbols: WSIP1, TPL Transducin family protein / WD-40 repeat family protein chr1:5415086-5420359 REVERSE LENGTH=1131<|>Symbols: WSIP1, TPL Transducin family prot…	TPL
AT1G70320.1	Symbols: UPL2 ubiquitin-protein ligase 2 chr1:26488745-26501281 REVERSE LENGTH=3658	UPL2
AT1G17840.1	Symbols: WBC11, ABCG11, DSO, COF1, ATWBC11 white-brown complex homolog protein 11 chr1:6142870-6145894 FORWARD LENGTH=703	ABCG11
AT2G39010.1	Symbols: PIP2E, PIP2;6 plasma membrane intrinsic protein 2E chr2:16291564-16293746 FORWARD LENGTH=289	PIP2-6
AT1G75950.1	Symbols: SKP1, ASK1, ATSKP1, SKP1A, UIP1 S phase kinase-associated protein 1 chr1:28516715-28517454 FORWARD LENGTH=160	SKP1A
AT1G53730.2	Symbols: SRF6 STRUBBELIG-receptor family 6 chr1:20061771-20065475 FORWARD LENGTH=720	SRF6
AT3G03940.1	Symbols: Protein kinase family protein chr3:1014412-1018244 REVERSE LENGTH=701	PPK3
AT4G02570.1; AT4G02570.2; AT4G02570.3; AT4G02570.4	Symbols: ATCUL1, CUL1, AXR6 cullin 1 chr4:1129315-1133435 FORWARD LENGTH=738<|>Symbols: ATCUL1, CUL1, AXR6 cullin 1 chr4:1129315-1133435 FORWARD LENGTH=738<|>Symbols: ATCUL1, CUL1, AXR6 cullin 1 chr4:1129315-1133435 FORWARD LENGTH=738<|>Symbols: CUL1 cullin 1 chr4:1129315-1133435 FORWARD LENGTH=738	CUL1
AT4G09720.3	Symbols: ATRABG3A, RABG3A RAB GTPase homolog G3A chr4:6133101-6134959 FORWARD LENGTH=217	RABG3A
AT4G14800.2	Symbols: PBD2 20S proteasome beta subunit D2 chr4:8500398-8502058 FORWARD LENGTH=215	PBD2
AT5G43010.1	Symbols: RPT4A regulatory particle triple-A ATPase 4A chr5:17248563-17251014 REVERSE LENGTH=399	RPT4A
AT5G43350.1	Symbols: ATPT1, PHT1;1 phosphate transporter 1;1 chr5:17399918-17401643 REVERSE LENGTH=524	PHT1-1
AT1G70940.1	Symbols: PIN3, ATPIN3 Auxin efflux carrier family protein chr1:26743170-26745871 FORWARD LENGTH=640	PIN3
AT3G47800.1	Symbols: Galactose mutarotase-like superfamily protein chr3:17634971-17636998 FORWARD LENGTH=358	T23J7.130
AT3G27190.1	Symbols: UKL2 uridine kinase-like 2 chr3:10039504-10042917 REVERSE LENGTH=483	UKL2
AT1G06460.1	Symbols: ACD32.1, ACD31.2 alpha-crystallin domain 32.1 chr1:1967308-1969414 REVERSE LENGTH=285	ACD321
AT4G09160.1	Symbols: SEC14 cytosolic factor family protein / phosphoglyceride transfer family protein chr4:5839761-5842158 FORWARD LENGTH=668	PATL5
AT3G16050.1	Symbols: A37, ATPDX1.2, PDX1.2 pyridoxine biosynthesis 1.2 chr3:5444121-5445065 REVERSE LENGTH=314	PDX12
AT4G38510.5	Symbols: ATPase, V1 complex, subunit B protein chr4:18011155-18014897 REVERSE LENGTH=494	VAB2
AT1G72160.1	Symbols: Sec14p-like phosphatidylinositol transfer family protein chr1:27153823-27155609 REVERSE LENGTH=490	PATL3
AT1G03290.1; AT1G03290.2	Symbols: unknown protein; BEST Arabidopsis thaliana protein match is: unknown protein (TAIR:AT4G02880.2); Has 13587 Blast hits to 10183 proteins in 1114 species: Archae - 257; Bacteria - 2402; Metazoa - 5637; Fungi - 960; Plants - 675; Viruses - 54; Other Eukaryotes - 3602 (source: NCBI BLink). chr1:807970-810680 FORWARD LENGTH=571<|>Symbols: unknown protein; FUNCTIONS IN: molecular_function unkn…	NA
AT3G27170.1	Symbols: CLC-B, ATCLC-B chloride channel B chr3:10024147-10026921 FORWARD LENGTH=780	CLC-B
AT1G29150.1	Symbols: ATS9, RPN6 non-ATPase subunit 9 chr1:10181240-10182499 FORWARD LENGTH=419	RPN6
AT1G48480.1	Symbols: RKL1 receptor-like kinase 1 chr1:17918475-17920743 FORWARD LENGTH=655	RKL1
AT1G04810.1	Symbols: 26S proteasome regulatory complex, non-ATPase subcomplex, Rpn2/Psmd1 subunit chr1:1350304-1355261 FORWARD LENGTH=1001	RPN2B
AT1G12780.1	Symbols: UGE1, ATUGE1 UDP-D-glucose/UDP-D-galactose 4-epimerase 1 chr1:4356124-4358120 REVERSE LENGTH=351	UGE1
AT2G30110.1	Symbols: ATUBA1, MOS5, UBA1 ubiquitin-activating enzyme 1 chr2:12852632-12857369 REVERSE LENGTH=1080	UBA1
AT2G15560.1	Symbols: Putative endonuclease or glycosyl hydrolase chr2:6788319-6789788 REVERSE LENGTH=489	NA
AT3G16830.1	Symbols: TPR2 TOPLESS-related 2 chr3:5731709-5737531 FORWARD LENGTH=1131	TPR2
AT4G24820.2; AT4G24820.1	Symbols: 26S proteasome, regulatory subunit Rpn7;Proteasome component (PCI) domain chr4:12790471-12792599 REVERSE LENGTH=387<|>Symbols: 26S proteasome, regulatory subunit Rpn7;Proteasome component (PCI) domain chr4:12790471-12792599 REVERSE LENGTH=387	RPN7
AT5G55070.1	Symbols: Dihydrolipoamide succinyltransferase chr5:22347637-22350409 FORWARD LENGTH=464	NA
AT5G53330.1	Symbols: Ubiquitin-associated/translation elongation factor EF1B protein chr5:21639236-21640716 FORWARD LENGTH=221	NA
AT5G64370.1	Symbols: BETA-UP, PYD3 beta-ureidopropionase chr5:25739264-25741031 FORWARD LENGTH=408	PYD3
AT5G15400.1	Symbols: U-box domain-containing protein chr5:4997764-5002907 REVERSE LENGTH=1038	PUB1
AT1G68530.1	Symbols: CUT1, POP1, CER6, G2, KCS6 3-ketoacyl-CoA synthase 6 chr1:25712881-25714733 REVERSE LENGTH=497	CUT1
AT5G49460.1	Symbols: ACLB-2 ATP citrate lyase subunit B 2 chr5:20055048-20058195 FORWARD LENGTH=608	ACLB-2
AT1G32050.1	Symbols: SCAMP family protein chr1:11528616-11530974 FORWARD LENGTH=264	SCAMP4
AT5G16590.1	Symbols: LRR1 Leucine-rich repeat protein kinase family protein chr5:5431862-5433921 FORWARD LENGTH=625	NA
AT3G06650.1	Symbols: ACLB-1 ATP-citrate lyase B-1 chr3:2079247-2082633 REVERSE LENGTH=608	ACLB-1
AT4G02880.2	Symbols: unknown protein; FUNCTIONS IN: molecular_function unknown; INVOLVED IN: biological_process unknown; LOCATED IN: cellular_component unknown; EXPRESSED IN: 24 plant structures; EXPRESSED DURING: 15 growth stages; BEST Arabidopsis thaliana protein match is: unknown protein (TAIR:AT1G03290.2). chr4:1275131-1277913 FORWARD LENGTH=556	NA
AT5G01220.1	Symbols: SQD2 sulfoquinovosyldiacylglycerol 2 chr5:86907-89885 REVERSE LENGTH=510	SQD2
AT4G08320.2	Symbols: TPR8 Tetratricopeptide repeat (TPR)-like superfamily protein chr4:5252853-5254990 FORWARD LENGTH=427	TPR8
AT5G02790.1	Symbols: GSTL3 Glutathione S-transferase family protein chr5:632877-634858 FORWARD LENGTH=235	GSTL3
AT1G30690.1; AT1G30690.2	Symbols: Sec14p-like phosphatidylinositol transfer family protein chr1:10888284-10890085 FORWARD LENGTH=540<|>Symbols: Sec14p-like phosphatidylinositol transfer family protein chr1:10888284-10890085 FORWARD LENGTH=540	PATL4
AT4G22010.1	Symbols: sks4 SKU5 similar 4 chr4:11663429-11666463 FORWARD LENGTH=541	SKS4
AT1G51570.1	Symbols: Calcium-dependent lipid-binding (CaLB domain) plant phosphoribosyltransferase family protein chr1:19122358-19124688 REVERSE LENGTH=776	FTIP4
AT3G57520.1	Symbols: AtSIP2, SIP2 seed imbibition 2 chr3:21288982-21292694 REVERSE LENGTH=773	RFS2
AT4G29900.1	Symbols: ACA10, CIF1, ATACA10 autoinhibited Ca(2+)-ATPase 10 chr4:14611225-14618775 REVERSE LENGTH=1069	ACA10
AT1G13060.1	Symbols: PBE1 20S proteasome beta subunit E1 chr1:4452641-4454663 FORWARD LENGTH=274	PBE1
AT1G50370.1	Symbols: Calcineurin-like metallo-phosphoesterase superfamily protein chr1:18658894-18661672 FORWARD LENGTH=303	FYPP1
AT5G54510.1	Symbols: GH3.6, DFL1 Auxin-responsive GH3 family protein chr5:22131321-22133564 REVERSE LENGTH=612	GH3.6
AT4G37870.1	Symbols: PCK1, PEPCK phosphoenolpyruvate carboxykinase 1 chr4:17802974-17806332 REVERSE LENGTH=671	PCK1
AT5G23660.1	Symbols: MTN3, SWEET12, AtSWEET12 homolog of Medicago truncatula MTN3 chr5:7971936-7973796 REVERSE LENGTH=285	SWEET12
AT2G15430.1	Symbols: RBP36A, RPB35.5A, NRPB3, NRPD3, NRPE3A DNA-directed RNA polymerase family protein chr2:6733661-6735482 FORWARD LENGTH=319	NRPB3
AT2G27860.1	Symbols: AXS1 UDP-D-apiose/UDP-D-xylose synthase 1 chr2:11864684-11866843 REVERSE LENGTH=389	AXS1
AT2G47000.1	Symbols: MDR4, PGP4, ABCB4, ATPGP4 ATP binding cassette subfamily B4 chr2:19310008-19314750 REVERSE LENGTH=1286	ABCB4
AT1G51680.1	Symbols: 4CL1, 4CL.1, AT4CL1 4-coumarate:CoA ligase 1 chr1:19159007-19161464 REVERSE LENGTH=561	4CL1
AT1G51850.1	Symbols: Leucine-rich repeat protein kinase family protein chr1:19252964-19256783 REVERSE LENGTH=865	SIF2
AT1G05150.1	Symbols: Calcium-binding tetratricopeptide family protein chr1:1484280-1486706 REVERSE LENGTH=808	NA
AT1G28440.1	Symbols: HSL1 HAESA-like 1 chr1:9996914-10000171 FORWARD LENGTH=996	HSL1
AT2G24270.1; AT2G24270.3; AT2G24270.2	Symbols: ALDH11A3 aldehyde dehydrogenase 11A3 chr2:10327325-10329601 REVERSE LENGTH=496<|>Symbols: ALDH11A3 aldehyde dehydrogenase 11A3 chr2:10327325-10329601 REVERSE LENGTH=496<|>Symbols: ALDH11A3 aldehyde dehydrogenase 11A3 chr2:10327325-10329601 REVERSE LENGTH=496	ALDH11A3
AT5G14640.1	Symbols: ATSK13, SK13 shaggy-like kinase 13 chr5:4719350-4721772 REVERSE LENGTH=410	ASK5
AT4G32285.1; AT4G32285.2	Symbols: ENTH/ANTH/VHS superfamily protein chr4:15586003-15587910 FORWARD LENGTH=635<|>Symbols: ENTH/ANTH/VHS superfamily protein chr4:15586003-15587910 FORWARD LENGTH=635	NA
AT5G62200.1	Symbols: Embryo-specific protein 3, (ATS3) chr5:24984463-24985674 REVERSE LENGTH=190	ATS3B
AT1G23080.1	Symbols: PIN7, ATPIN7 Auxin efflux carrier family protein chr1:8180768-8183406 REVERSE LENGTH=619	PIN7
AT4G20850.1	Symbols: TPP2 tripeptidyl peptidase ii chr4:11160935-11169889 REVERSE LENGTH=1380	TPP2
AT5G22360.1	Symbols: ATVAMP714, VAMP714 vesicle-associated membrane protein 714 chr5:7404379-7405654 REVERSE LENGTH=221	VAMP714
AT3G43300.1	Symbols: ATMIN7, BEN1 HOPM interactor 7 chr3:15234235-15245034 REVERSE LENGTH=1758	NA
AT1G26830.1	Symbols: CUL3A, ATCUL3A, ATCUL3, CUL3 cullin 3 chr1:9296063-9298374 FORWARD LENGTH=732	CUL3A
AT3G06930.2	Symbols: ATPRMT4B, PRMT4B protein arginine methyltransferase 4B chr3:2185469-2189296 REVERSE LENGTH=535	PRMT13
AT5G01210.1	Symbols: HXXXD-type acyl-transferase family protein chr5:84554-85981 FORWARD LENGTH=475	NA
AT5G54380.1	Symbols: THE1 protein kinase family protein chr5:22077313-22079880 REVERSE LENGTH=855	THE1
AT4G13840.1	Symbols: HXXXD-type acyl-transferase family protein chr4:8014088-8016326 REVERSE LENGTH=428	CER26
AT2G41790.1	Symbols: Insulinase (Peptidase family M16) family protein chr2:17429453-17436110 REVERSE LENGTH=970	PXM16
AT3G01390.2; AT3G01390.1	Symbols: VMA10, AVMA10 vacuolar membrane ATPase 10 chr3:150265-150922 REVERSE LENGTH=110<|>Symbols: VMA10, AVMA10 vacuolar membrane ATPase 10 chr3:150265-150922 REVERSE LENGTH=110	VHA-G1
AT3G14290.1	Symbols: PAE2 20S proteasome alpha subunit E2 chr3:4764364-4766381 FORWARD LENGTH=237	PAE2
AT4G04720.1	Symbols: CPK21 calcium-dependent protein kinase 21 chr4:2394817-2397631 REVERSE LENGTH=531	CPK21
AT5G08080.1	Symbols: SYP132, ATSYP132 syntaxin of plants 132 chr5:2588532-2591106 FORWARD LENGTH=304	SYP132
AT1G04690.1	Symbols: KAB1, KV-BETA1 potassium channel beta subunit 1 chr1:1313662-1315420 FORWARD LENGTH=328	KAB1
AT2G37690.1	Symbols: phosphoribosylaminoimidazole carboxylase, putative / AIR carboxylase, putative chr2:15806111-15810240 FORWARD LENGTH=642	NA
AT3G01670.1	Symbols: unknown protein; BEST Arabidopsis thaliana protein match is: unknown protein (TAIR:AT3G01680.1); Has 121 Blast hits to 111 proteins in 12 species: Archae - 0; Bacteria - 0; Metazoa - 0; Fungi - 0; Plants - 121; Viruses - 0; Other Eukaryotes - 0 (source: NCBI BLink). chr3:247288-250261 FORWARD LENGTH=822	SEOA
AT3G52090.2	Symbols: NRPB11 DNA-directed RNA polymerase, RBP11-like chr3:19318069-19318998 REVERSE LENGTH=146	NRPB11
AT4G39080.1	Symbols: VHA-A3 vacuolar proton ATPase A3 chr4:18209513-18214752 FORWARD LENGTH=821	VHA-a3
AT5G49760.1	Symbols: Leucine-rich repeat protein kinase family protein chr5:20216679-20221052 FORWARD LENGTH=953	HPCA1
AT4G09320.1	Symbols: NDPK1 Nucleoside diphosphate kinase family protein chr4:5923424-5924366 FORWARD LENGTH=169	NA
AT2G17390.1	Symbols: AKR2B ankyrin repeat-containing 2B chr2:7555870-7557743 FORWARD LENGTH=344	AKR2B
AT4G25960.1	Symbols: PGP2 P-glycoprotein 2 chr4:13177438-13183425 FORWARD LENGTH=1273	ABCB2
AT5G23140.1	Symbols: CLPP2, NCLPP7 nuclear-encoded CLP protease P7 chr5:7783811-7784826 FORWARD LENGTH=241	CLPP2
AT4G00752.1	Symbols: UBX domain-containing protein chr4:317771-320793 REVERSE LENGTH=469	PUX9
AT1G14670.1	Symbols: Endomembrane protein 70 protein family chr1:5037669-5040199 FORWARD LENGTH=592	TMN2
AT1G50670.1	Symbols: OTU-like cysteine protease family protein chr1:18775086-18776552 REVERSE LENGTH=208	OTU2
AT1G31420.2	Symbols: FEI1 Leucine-rich repeat protein kinase family protein chr1:11250360-11253516 FORWARD LENGTH=591	FEI1
AT5G45620.1	Symbols: Proteasome component (PCI) domain protein chr5:18501590-18503868 FORWARD LENGTH=386	RPN9A
AT1G55020.1	Symbols: LOX1, ATLOX1 lipoxygenase 1 chr1:20525798-20530143 FORWARD LENGTH=859	LOX1
AT3G27430.2	Symbols: PBB1 N-terminal nucleophile aminohydrolases (Ntn hydrolases) superfamily protein chr3:10152910-10155052 FORWARD LENGTH=273	PBB1
AT3G28040.1	Symbols: Leucine-rich receptor-like protein kinase family protein chr3:10435139-10438268 FORWARD LENGTH=1016	NA
AT1G52100.1	Symbols: Mannose-binding lectin superfamily protein chr1:19383291-19385123 REVERSE LENGTH=437	NA
AT1G01960.1	Symbols: EDA10 SEC7-like guanine nucleotide exchange family protein chr1:330830-337582 REVERSE LENGTH=1750	BIG3
AT2G34480.1	Symbols: Ribosomal protein L18ae/LX family protein chr2:14532916-14534161 REVERSE LENGTH=178	RPL18AB
AT5G06530.1; AT5G06530.2	Symbols: ABC-2 type transporter family protein chr5:1990060-1994605 REVERSE LENGTH=751<|>Symbols: ABC-2 type transporter family protein chr5:1990060-1994605 REVERSE LENGTH=751	ABCG22
AT2G37040.1	Symbols: PAL1, ATPAL1 PHE ammonia lyase 1 chr2:15557602-15560237 REVERSE LENGTH=725	PAL1
AT2G05170.1	Symbols: ATVPS11, VPS11 vacuolar protein sorting 11 chr2:1870020-1873278 FORWARD LENGTH=932	VPS11
AT4G16150.1	Symbols: calmodulin binding;transcription regulators chr4:9148225-9153048 FORWARD LENGTH=923	CAMTA5
AT3G19720.1	Symbols: ARC5, DRP5B P-loop containing nucleoside triphosphate hydrolases superfamily protein chr3:6850591-6855389 REVERSE LENGTH=777	ARC5
AT2G47240.1; AT2G47240.2	Symbols: CER8, LACS1 AMP-dependent synthetase and ligase family protein chr2:19393835-19397616 FORWARD LENGTH=660<|>Symbols: LACS1 AMP-dependent synthetase and ligase family protein chr2:19393835-19397616 FORWARD LENGTH=660	LACS1
AT5G65700.1; AT5G65700.2	Symbols: BAM1 Leucine-rich receptor-like protein kinase family protein chr5:26281826-26284945 FORWARD LENGTH=1003<|>Symbols: BAM1 Leucine-rich receptor-like protein kinase family protein chr5:26281826-26284945 FORWARD LENGTH=1003	BAM1
AT2G26590.2; AT2G26590.1; AT2G26590.3	Symbols: RPN13 regulatory particle non-ATPase 13 chr2:11311182-11314717 REVERSE LENGTH=300<|>Symbols: RPN13 regulatory particle non-ATPase 13 chr2:11311182-11314717 REVERSE LENGTH=300<|>Symbols: RPN13 regulatory particle non-ATPase 13 chr2:11311182-11314717 REVERSE LENGTH=300	RPN13
AT4G26510.1; AT4G26510.2	Symbols: UKL4 uridine kinase-like 4 chr4:13384503-13387920 FORWARD LENGTH=469<|>Symbols: UKL4 uridine kinase-like 4 chr4:13384503-13387920 FORWARD LENGTH=469	UKL4
AT1G51805.1	Symbols: Leucine-rich repeat protein kinase family protein chr1:19221187-19225590 REVERSE LENGTH=884	SIF3
AT1G08190.1	Symbols: ATVPS41, ZIP2, VPS41, ATVAM2, VAM2 vacuolar protein sorting 41 chr1:2567652-2573142 FORWARD LENGTH=980	VPS41
AT5G17820.1	Symbols: Peroxidase superfamily protein chr5:5888195-5890101 REVERSE LENGTH=313	PER57
AT5G23540.1	Symbols: Mov34/MPN/PAD-1 family protein chr5:7937772-7939339 FORWARD LENGTH=308	RPN11
AT2G31790.1	Symbols: UDP-Glycosyltransferase superfamily protein chr2:13518269-13520167 FORWARD LENGTH=457	UGT74C1
AT5G09870.1	Symbols: CESA5 cellulose synthase 5 chr5:3073356-3077974 FORWARD LENGTH=1069	CESA5
AT5G15650.1	Symbols: RGP2, ATRGP2 reversibly glycosylated polypeptide 2 chr5:5092203-5094093 FORWARD LENGTH=360	RGP2
AT5G16880.2; AT5G16880.1	Symbols: Target of Myb protein 1 chr5:5549658-5551274 FORWARD LENGTH=407<|>Symbols: Target of Myb protein 1 chr5:5549658-5551274 FORWARD LENGTH=407	TOL1
AT2G01420.2	Symbols: PIN4 Auxin efflux carrier family protein chr2:180478-183199 REVERSE LENGTH=616	PIN4
AT5G11670.1	Symbols: ATNADP-ME2, NADP-ME2 NADP-malic enzyme 2 chr5:3754456-3758040 FORWARD LENGTH=588	NADP-ME2
AT3G02880.1	Symbols: Leucine-rich repeat protein kinase family protein chr3:634819-636982 FORWARD LENGTH=627	NA
AT1G30440.1	Symbols: Phototropic-responsive NPH3 family protein chr1:10759475-10762199 FORWARD LENGTH=665	NA
AT4G24550.2	Symbols: Clathrin adaptor complexes medium subunit family protein chr4:12675873-12678903 FORWARD LENGTH=451	AP4M
AT3G03050.1	Symbols: CSLD3, KJK, ATCSLD3 cellulose synthase-like D3 chr3:687873-691629 FORWARD LENGTH=1145	CSLD3
AT3G44340.1	Symbols: CEF clone eighty-four chr3:16011923-16019873 REVERSE LENGTH=1096	SEC24B
AT4G21710.1	Symbols: NRPB2, EMB1989, RPB2 DNA-directed RNA polymerase family protein chr4:11535684-11542200 REVERSE LENGTH=1188	NRPB2
AT2G43950.1	Symbols: OEP37, ATOEP37 chloroplast outer envelope protein 37 chr2:18200553-18202644 REVERSE LENGTH=343	OEP37
AT1G23820.1	Symbols: SPDS1 spermidine synthase 1 chr1:8420278-8422724 FORWARD LENGTH=378	NA
AT2G22660.2	Symbols: Protein of unknown function (duplicated DUF1399) chr2:9627737-9630840 FORWARD LENGTH=819	GRDP1
AT5G05780.1	Symbols: RPN8A, AE3, ATHMOV34 RP non-ATPase subunit 8A chr5:1735862-1738176 FORWARD LENGTH=308	RPN8A
AT2G05840.1	Symbols: PAA2 20S proteasome subunit PAA2 chr2:2234226-2236053 FORWARD LENGTH=246	PAA2
AT3G02260.1	Symbols: BIG, DOC1, TIR3, UMB1, ASA1, LPR1, CRM1 auxin transport protein (BIG) chr3:431152-448489 REVERSE LENGTH=5098	BIG
AT3G51160.1	Symbols: MUR1, MUR_1, GMD2 NAD(P)-binding Rossmann-fold superfamily protein chr3:19007232-19008353 REVERSE LENGTH=373	MUR1
ATCG00280.1	Symbols: PSBC photosystem II reaction center protein C chrC:33720-35141 FORWARD LENGTH=473	psbC
AT1G60780.1	Symbols: HAP13 Clathrin adaptor complexes medium subunit family protein chr1:22369289-22371885 REVERSE LENGTH=428	AP1M2
AT4G35100.1; AT4G35100.2	Symbols: PIP3, PIP3A, PIP2;7, SIMIP plasma membrane intrinsic protein 3 chr4:16708672-16709958 FORWARD LENGTH=280<|>Symbols: PIP3 plasma membrane intrinsic protein 3 chr4:16708672-16709958 FORWARD LENGTH=280	PIP2-7
AT3G16460.1; AT3G16460.2	Symbols: Mannose-binding lectin superfamily protein chr3:5593029-5595522 FORWARD LENGTH=705<|>Symbols: Mannose-binding lectin superfamily protein chr3:5593029-5595522 FORWARD LENGTH=705	JAL34
AT1G51800.1	Symbols: Leucine-rich repeat protein kinase family protein chr1:19214203-19217833 FORWARD LENGTH=894	IOS1
AT5G42790.1	Symbols: PAF1, ATPSM30, ARS5 proteasome alpha subunit F1 chr5:17159270-17160975 REVERSE LENGTH=278	PAF1
AT1G25490.1	Symbols: RCN1, REGA, ATB BETA BETA, EER1 ARM repeat superfamily protein chr1:8951700-8954899 FORWARD LENGTH=588	PP2AA1
AT3G28860.1	Symbols: ATMDR1, ATMDR11, PGP19, MDR11, MDR1, ATPGP19, ABCB19, ATABCB19 ATP binding cassette subfamily B19 chr3:10870287-10877286 REVERSE LENGTH=1252	ABCB19
AT4G36250.1	Symbols: ALDH3F1 aldehyde dehydrogenase 3F1 chr4:17151029-17153381 FORWARD LENGTH=484	ALDH3F1
AT4G35470.1	Symbols: PIRL4 plant intracellular ras group-related LRR 4 chr4:16846531-16848448 FORWARD LENGTH=549	PIRL4
AT5G66420.2	Symbols: LOCATED IN: cellular_component unknown; EXPRESSED IN: 23 plant structures; EXPRESSED DURING: 13 growth stages; CONTAINS InterPro DOMAIN/s: Uncharacterised conserved protein UCP033271 (InterPro:IPR008322), TIM-barrel signal transduction protein, predicted (InterPro:IPR009215); Has 1232 Blast hits to 1230 proteins in 311 species: Archae - 18; Bacteria - 959; Metazoa - 1; Fungi - 84; Plants…	NA
AT3G16450.3; AT3G16450.1; AT3G16450.2	Symbols: Mannose-binding lectin superfamily protein chr3:5588593-5589792 FORWARD LENGTH=300<|>Symbols: Mannose-binding lectin superfamily protein chr3:5588593-5589792 FORWARD LENGTH=300<|>Symbols: Mannose-binding lectin superfamily protein chr3:5588593-5589792 FORWARD LENGTH=300	JAL33
AT4G39400.1	Symbols: BRI1, CBB2, DWF2, BIN1, ATBRI1 Leucine-rich receptor-like protein kinase family protein chr4:18324826-18328416 FORWARD LENGTH=1196	BRI1
AT4G35800.1	Symbols: NRPB1, RPB1, RNA_POL_II_LSRNA_POL_II_LS, RNA_POL_II_LS RNA polymerase II large subunit chr4:16961115-16967892 REVERSE LENGTH=1839	NRPB1
AT4G36220.1	Symbols: FAH1, CYP84A1 ferulic acid 5-hydroxylase 1 chr4:17137584-17139619 REVERSE LENGTH=520	CYP84A1
AT3G53260.1	Symbols: PAL2, ATPAL2 phenylalanine ammonia-lyase 2 chr3:19744256-19746619 REVERSE LENGTH=717	PAL2
AT4G09150.2	Symbols: T-complex protein 11 chr4:5828753-5833475 FORWARD LENGTH=1098	NA
AT2G21410.1	Symbols: VHA-A2 vacuolar proton ATPase A2 chr2:9162703-9168141 FORWARD LENGTH=821	VHA-a2
AT1G06700.1; AT1G06700.2	Symbols: Protein kinase superfamily protein chr1:2052750-2054552 REVERSE LENGTH=361<|>Symbols: Protein kinase superfamily protein chr1:2052750-2054552 REVERSE LENGTH=361	PTI11
AT5G27540.1; AT5G27540.2	Symbols: MIRO1, emb2473 MIRO-related GTP-ase 1 chr5:9722816-9727112 FORWARD LENGTH=648<|>Symbols: MIRO1 MIRO-related GTP-ase 1 chr5:9722816-9727112 FORWARD LENGTH=648	MIRO1
AT4G16500.1	Symbols: Cystatin/monellin superfamily protein chr4:9301530-9301883 REVERSE LENGTH=117	CYS4
AT3G60190.1	Symbols: ADL4, ADLP2, EDR3, DRP1E, ADL1E, DL1E DYNAMIN-like 1E chr3:22244367-22247651 REVERSE LENGTH=624	DRP1E
AT3G20000.1	Symbols: TOM40 translocase of the outer mitochondrial membrane 40 chr3:6967685-6970247 FORWARD LENGTH=309	TOM40-1
AT5G43900.3	Symbols: MYA2 myosin 2 chr5:17657241-17667413 REVERSE LENGTH=1565	MYA2
AT5G48180.1	Symbols: NSP5 nitrile specifier protein 5 chr5:19541283-19542358 REVERSE LENGTH=326	NSP5
AT3G05900.1	Symbols: neurofilament protein-related chr3:1761408-1763854 REVERSE LENGTH=673	NA
AT5G54500.1	Symbols: FQR1 flavodoxin-like quinone reductase 1 chr5:22124674-22126256 FORWARD LENGTH=204	FQR1
AT2G20050.1	Symbols: protein serine/threonine phosphatases;protein kinases;catalytics;cAMP-dependent protein kinase regulators;ATP binding;protein serine/threonine phosphatases chr2:8649779-8654193 REVERSE LENGTH=1094	NA
AT3G06810.1	Symbols: IBR3 acyl-CoA dehydrogenase-related chr3:2146534-2150654 FORWARD LENGTH=824	IBR3
AT2G03510.1	Symbols: SPFH/Band 7/PHB domain-containing membrane-associated protein family chr2:1066717-1068934 FORWARD LENGTH=356	NA
AT3G14840.2	Symbols: Leucine-rich repeat transmembrane protein kinase chr3:4988271-4993891 FORWARD LENGTH=1020	LRR-RLK
AT5G22780.1	Symbols: Adaptor protein complex AP-2, alpha subunit chr5:7590100-7597828 REVERSE LENGTH=1013	ALPHAC-AD
AT4G40030.2	Symbols: Histone superfamily protein chr4:18555840-18556827 REVERSE LENGTH=164	H33
AT3G25800.1	Symbols: PDF1, PR 65, PP2AA2 protein phosphatase 2A subunit A2 chr3:9422822-9425783 REVERSE LENGTH=587	PP2AA2
AT1G30470.1	Symbols: SIT4 phosphatase-associated family protein chr1:10779423-10786415 FORWARD LENGTH=811	NA
AT4G02480.1	Symbols: AAA-type ATPase family protein chr4:1082082-1088680 REVERSE LENGTH=1265	NA
AT3G08510.1; AT3G08510.2	Symbols: ATPLC2, PLC2 phospholipase C 2 chr3:2582626-2585556 REVERSE LENGTH=581<|>Symbols: ATPLC2, PLC2 phospholipase C 2 chr3:2582626-2585556 REVERSE LENGTH=581	PLC2
AT3G28300.1; AT3G28290.1	Symbols: AT14A Protein of unknown function (DUF677) chr3:10566106-10567263 FORWARD LENGTH=385<|>Symbols: AT14A Protein of unknown function (DUF677) chr3:10547873-10549030 FORWARD LENGTH=385	NA
AT5G03630.1	Symbols: ATMDAR2 Pyridine nucleotide-disulphide oxidoreductase family protein chr5:922378-924616 REVERSE LENGTH=435	MDAR2
AT1G79560.1	Symbols: EMB156, EMB36, EMB1047, FTSH12 FTSH protease 12 chr1:29926976-29932308 FORWARD LENGTH=1008	FTSH12
AT1G79990.1	Symbols: structural molecules chr1:30084522-30091949 FORWARD LENGTH=1135	NA
AT2G01970.1	Symbols: Endomembrane protein 70 protein family chr2:452197-454819 REVERSE LENGTH=592	TMN3
AT2G31960.1; AT2G31960.2	Symbols: ATGSL03, GSL03, ATGSL3 glucan synthase-like 3 chr2:13589545-13600066 FORWARD LENGTH=1950<|>Symbols: GSL03 glucan synthase-like 3 chr2:13589545-13600066 FORWARD LENGTH=1950	CALS2
AT3G05420.2	Symbols: ACBP4 acyl-CoA binding protein 4 chr3:1561880-1567047 FORWARD LENGTH=669	NA
AT3G11070.1	Symbols: Outer membrane OMP85 family protein chr3:3467801-3469815 FORWARD LENGTH=520	F9F8.12
AT5G59880.1	Symbols: ADF3 actin depolymerizing factor 3 chr5:24120382-24121628 FORWARD LENGTH=139	ADF3
AT4G14040.1	Symbols: EDA38, SBP2 selenium-binding protein 2 chr4:8100691-8102828 REVERSE LENGTH=487	SBP2
AT3G17840.1	Symbols: RLK902 receptor-like kinase 902 chr3:6106092-6108430 FORWARD LENGTH=647	RLK902
AT4G10120.1; AT4G10120.2	Symbols: ATSPS4F Sucrose-phosphate synthase family protein chr4:6315033-6319785 FORWARD LENGTH=1050<|>Symbols: ATSPS4F Sucrose-phosphate synthase family protein chr4:6315033-6319785 FORWARD LENGTH=1050	SPS4
AT3G05970.1	Symbols: LACS6, ATLACS6 long-chain acyl-CoA synthetase 6 chr3:1786510-1791746 REVERSE LENGTH=701	LACS6
AT1G53210.1	Symbols: sodium/calcium exchanger family protein / calcium-binding EF hand family protein chr1:19844790-19847533 FORWARD LENGTH=585	NCL
AT4G15530.5; AT4G15530.6	Symbols: PPDK pyruvate orthophosphate dikinase chr4:8864828-8870748 REVERSE LENGTH=963<|>Symbols: PPDK pyruvate orthophosphate dikinase chr4:8864828-8870748 REVERSE LENGTH=963	PPDK
AT3G63460.1	Symbols: transducin family protein / WD-40 repeat family protein chr3:23431009-23437241 REVERSE LENGTH=1104	SEC31B
AT5G21274.1	Symbols: CAM6, ACAM-6 calmodulin 6 chr5:7214740-7215950 REVERSE LENGTH=149	CAM6
AT3G57330.1	Symbols: ACA11 autoinhibited Ca2+-ATPase 11 chr3:21211655-21216375 REVERSE LENGTH=1025	ACA11
AT3G46820.1	Symbols: TOPP5 type one serine/threonine protein phosphatase 5 chr3:17242447-17243992 REVERSE LENGTH=312	TOPP5
AT1G13320.1; AT1G13320.3	Symbols: PP2AA3 protein phosphatase 2A subunit A3 chr1:4563692-4567348 REVERSE LENGTH=587<|>Symbols: PP2AA3 protein phosphatase 2A subunit A3 chr1:4563692-4567348 REVERSE LENGTH=587	PP2AA3
AT5G42190.1	Symbols: ASK2, SKP1B E3 ubiquitin ligase SCF complex subunit SKP1/ASK1 family protein chr5:16854495-16855516 REVERSE LENGTH=171	SKP1B
AT5G37600.1	Symbols: ATGSR1, GLN1;1, GSR 1, ATGLN1;1 glutamine synthase clone R1 chr5:14933574-14935656 REVERSE LENGTH=356	GLN1-1
AT5G11490.2	Symbols: adaptin family protein chr5:3671964-3676263 FORWARD LENGTH=850	AP4B
AT3G46290.1	Symbols: HERK1 hercules receptor kinase 1 chr3:17013009-17015501 FORWARD LENGTH=830	HERK1
AT5G10170.1	Symbols: ATMIPS3, MIPS3 myo-inositol-1-phosphate synthase 3 chr5:3187538-3190161 REVERSE LENGTH=510	IPS3
AT5G47010.1	Symbols: UPF1, LBA1, ATUPF1 RNA helicase, putative chr5:19072009-19078856 FORWARD LENGTH=1254	UPF1
AT1G11650.2	Symbols: ATRBP45B, RBP45B RNA-binding (RRM/RBD/RNP motifs) family protein chr1:3914895-3917941 FORWARD LENGTH=405	RBP45B
AT4G34740.1	Symbols: ATASE2, CIA1, ATPURF2, ASE2 GLN phosphoribosyl pyrophosphate amidotransferase 2 chr4:16574894-16576579 REVERSE LENGTH=561	ASE2
AT4G10060.1	Symbols: Beta-glucosidase, GBA2 type family protein chr4:6289355-6295258 FORWARD LENGTH=922	GCD3
AT1G36160.2; AT1G36160.1	Symbols: ACC1 acetyl-CoA carboxylase 1 chr1:13534196-13543773 FORWARD LENGTH=2254<|>Symbols: ACC1, AT-ACC1, EMB22, GK, PAS3 acetyl-CoA carboxylase 1 chr1:13534196-13543773 FORWARD LENGTH=2254	ACC1
AT5G50000.1	Symbols: Protein kinase superfamily protein chr5:20342838-20345033 REVERSE LENGTH=385	CBC2
AT5G20490.1	Symbols: XIK, ATXIK, XI-17 Myosin family protein with Dil domain chr5:6927064-6936825 REVERSE LENGTH=1545	NA
AT5G50840.1	Symbols: CONTAINS InterPro DOMAIN/s: Taxilin (InterPro:IPR019132); Has 30201 Blast hits to 17322 proteins in 780 species: Archae - 12; Bacteria - 1396; Metazoa - 17338; Fungi - 3422; Plants - 5037; Viruses - 0; Other Eukaryotes - 2996 (source: NCBI BLink). chr5:20685903-20688739 FORWARD LENGTH=404	NA
AT3G23750.1	Symbols: Leucine-rich repeat protein kinase family protein chr3:8558332-8561263 FORWARD LENGTH=928	TMK4
AT1G51860.1	Symbols: Leucine-rich repeat protein kinase family protein chr1:19257634-19261479 REVERSE LENGTH=890	NA
AT4G10570.1	Symbols: UBP9 ubiquitin-specific protease 9 chr4:6523657-6528058 REVERSE LENGTH=923	UBP10
AT1G12840.1	Symbols: DET3, ATVHA-C vacuolar ATP synthase subunit C (VATC) / V-ATPase C subunit / vacuolar proton pump C subunit (DET3) chr1:4375584-4378220 FORWARD LENGTH=375	VHA-C
AT4G35830.1	Symbols: ACO1 aconitase 1 chr4:16973007-16977949 REVERSE LENGTH=898	ACO1
AT2G26730.1	Symbols: Leucine-rich repeat protein kinase family protein chr2:11388621-11391286 FORWARD LENGTH=658	NA
AT2G39310.1; AT2G39310.3	Symbols: JAL22 jacalin-related lectin 22 chr2:16414262-16416323 REVERSE LENGTH=458<|>Symbols: jacalin-related lectin 22 chr2:16414262-16416323 REVERSE LENGTH=458	JAL22
AT1G70830.1	Symbols: MLP28 MLP-like protein 28 chr1:26710203-26711395 REVERSE LENGTH=335	MLP28
AT2G41560.1	Symbols: ACA4 autoinhibited Ca(2+)-ATPase, isoform 4 chr2:17332256-17337179 REVERSE LENGTH=1030	ACA4
AT4G29130.1	Symbols: ATHXK1, GIN2, HXK1 hexokinase 1 chr4:14352338-14354865 REVERSE LENGTH=496	HXK1
AT3G55410.1	Symbols: 2-oxoglutarate dehydrogenase, E1 component chr3:20541897-20545728 FORWARD LENGTH=1017	NA
AT2G05710.1	Symbols: ACO3 aconitase 3 chr2:2141591-2146350 FORWARD LENGTH=990	ACO3
AT4G31300.2	Symbols: PBA1 N-terminal nucleophile aminohydrolases (Ntn hydrolases) superfamily protein chr4:15188927-15190935 FORWARD LENGTH=234	PBA1
AT3G23540.1	Symbols: alpha/beta-Hydrolases superfamily protein chr3:8443665-8448070 FORWARD LENGTH=566	NA
AT5G17770.1	Symbols: ATCBR, CBR1, CBR NADH:cytochrome B5 reductase 1 chr5:5864543-5866495 REVERSE LENGTH=281	CBR1
AT2G36910.1	Symbols: ATPGP1, PGP1, ABCB1 ATP binding cassette subfamily B1 chr2:15502162-15507050 FORWARD LENGTH=1286	ABCB1
AT1G53950.1	Symbols: Ubiquitin-like superfamily protein chr1:20146448-20147988 REVERSE LENGTH=216	NA
AT4G11380.2	Symbols: Adaptin family protein chr4:6920608-6925444 FORWARD LENGTH=916	NA
AT1G66150.1	Symbols: TMK1 transmembrane kinase 1 chr1:24631503-24634415 FORWARD LENGTH=942	TMK1
AT3G13300.1	Symbols: VCS Transducin/WD40 repeat-like superfamily protein chr3:4304085-4309949 FORWARD LENGTH=1344	VCS
AT1G55860.1	Symbols: UPL1 ubiquitin-protein ligase 1 chr1:20879900-20895393 REVERSE LENGTH=3930	NA
AT2G14120.3	Symbols: DRP3B dynamin related protein chr2:5954253-5960015 REVERSE LENGTH=809	DRP3B
AT1G79280.2	Symbols: NUA nuclear pore anchor chr1:29819176-29832809 REVERSE LENGTH=2115	NA
AT2G32240.1	Symbols: FUNCTIONS IN: molecular_function unknown; INVOLVED IN: response to cadmium ion; LOCATED IN: plasma membrane; EXPRESSED IN: 25 plant structures; EXPRESSED DURING: 13 growth stages; CONTAINS InterPro DOMAIN/s: Prefoldin (InterPro:IPR009053); BEST Arabidopsis thaliana protein match is: unknown protein (TAIR:AT1G05320.3); Has 470429 Blast hits to 168274 proteins in 4282 species: Archae - 689…	PICC
AT1G09970.2	Symbols: LRR XI-23, RLK7 Leucine-rich receptor-like protein kinase family protein chr1:3252408-3255428 FORWARD LENGTH=977	RLK7
AT5G13000.1	Symbols: ATGSL12, gsl12 glucan synthase-like 12 chr5:4110445-4121202 REVERSE LENGTH=1955	CALS3
AT2G36850.1	Symbols: ATGSL08, GSL8, GSL08, ATGSL8, CHOR glucan synthase-like 8 chr2:15454935-15469666 REVERSE LENGTH=1904	CALS10
AT3G14350.1	Symbols: SRF7 STRUBBELIG-receptor family 7 chr3:4783115-4786999 REVERSE LENGTH=717	SRF7
AT5G65620.1	Symbols: Zincin-like metalloproteases family protein chr5:26221951-26225784 FORWARD LENGTH=791	OOP
AT3G07160.1	Symbols: ATGSL10, gsl10, CALS9 glucan synthase-like 10 chr3:2265142-2279383 REVERSE LENGTH=1890	CALS9
AT5G25260.1	Symbols: SPFH/Band 7/PHB domain-containing membrane-associated protein family chr5:8752751-8754282 FORWARD LENGTH=463	FLOT2
AT2G25430.1	Symbols: epsin N-terminal homology (ENTH) domain-containing protein / clathrin assembly protein-related chr2:10822716-10824677 FORWARD LENGTH=653	NA
AT1G17290.1	Symbols: AlaAT1 alanine aminotransferas chr1:5922771-5926093 FORWARD LENGTH=543	ALAAT1
AT2G36380.1	Symbols: PDR6, ATPDR6 pleiotropic drug resistance 6 chr2:15257583-15263627 FORWARD LENGTH=1453	ABCG34
AT4G14760.1	Symbols: kinase interacting (KIP1-like) family protein chr4:8475718-8481094 FORWARD LENGTH=1710	NET1B
AT1G17580.1	Symbols: MYA1, ATMYA1, XI-1 myosin 1 chr1:6039453-6049309 FORWARD LENGTH=1520	XI-1
