## Supplementary material for "Cross-species interactome analysis uncovers a conserved selective autophagy mechanism for protein quality control in plants": Table S13

### Sheet: TUBE_Associated_Bortezomib
Table S13: TUBE-associated proteins in Bortezomib
AGI	Description	Genes
AT1G56450.1	Symbols: PBG1 20S proteasome beta subunit G1 chr1:21141970-21144186 FORWARD LENGTH=246	PBG1
AT1G21720.1	Symbols: PBC1 proteasome beta subunit C1 chr1:7626394-7628070 FORWARD LENGTH=204	PBC1
AT1G64750.3	Symbols: DSS1(I) deletion of SUV3 suppressor 1(I) chr1:24052787-24053712 REVERSE LENGTH=115	DSS1(I)
AT5G66140.1	Symbols: PAD2 proteasome alpha subunit D2 chr5:26437445-26438677 REVERSE LENGTH=250	PAD2
AT1G06040.1	Symbols: STO B-box zinc finger family protein chr1:1828662-1829659 REVERSE LENGTH=248	BBX24
AT3G22110.1	Symbols: PAC1 20S proteasome alpha subunit C1 chr3:7792819-7793571 REVERSE LENGTH=250	PAC1
AT3G19950.1	Symbols: RING/U-box superfamily protein chr3:6942853-6943839 FORWARD LENGTH=328	NA
AT3G60820.3; AT3G60820.1	Symbols: PBF1 N-terminal nucleophile aminohydrolases (Ntn hydrolases) superfamily protein chr3:22472038-22473809 REVERSE LENGTH=223<|>Symbols: PBF1 N-terminal nucleophile aminohydrolases (Ntn hydrolases) superfamily protein chr3:22472038-22473809 REVERSE LENGTH=223	PBF1
AT1G64520.1	Symbols: RPN12a regulatory particle non-ATPase 12A chr1:23956459-23958120 FORWARD LENGTH=267	RPN12A
AT5G35590.1	Symbols: PAA1 proteasome alpha subunit A1 chr5:13765417-13767768 REVERSE LENGTH=246	PAA1
AT3G26340.1	Symbols: N-terminal nucleophile aminohydrolases (Ntn hydrolases) superfamily protein chr3:9650600-9652572 REVERSE LENGTH=273	PBE2
AT3G27430.2	Symbols: PBB1 N-terminal nucleophile aminohydrolases (Ntn hydrolases) superfamily protein chr3:10152910-10155052 FORWARD LENGTH=273	PBB1
AT4G14800.1	Symbols: PBD2 20S proteasome beta subunit D2 chr4:8500398-8502058 FORWARD LENGTH=199	PBD2
AT1G47250.1	Symbols: PAF2 20S proteasome alpha subunit F2 chr1:17319220-17320900 FORWARD LENGTH=277	PAF2
AT4G12880.1	Symbols: ENODL19, AtENODL19 early nodulin-like protein 19 chr4:7544572-7545226 REVERSE LENGTH=141	ENODL19
AT2G05840.1	Symbols: PAA2 20S proteasome subunit PAA2 chr2:2234226-2236053 FORWARD LENGTH=246	PAA2
AT4G00752.1	Symbols: UBX domain-containing protein chr4:317771-320793 REVERSE LENGTH=469	PUX9
AT4G19006.1	Symbols: Proteasome component (PCI) domain protein chr4:10409349-10411347 REVERSE LENGTH=386	RPN9B
AT5G65670.1	Symbols: IAA9 indole-3-acetic acid inducible 9 chr5:26254463-26256134 FORWARD LENGTH=338	IAA9
AT3G19910.1	Symbols: RING/U-box superfamily protein chr3:6926497-6929324 FORWARD LENGTH=340	BBR
AT4G10790.1	Symbols: UBX domain-containing protein chr4:6640752-6643035 REVERSE LENGTH=480	PUX10
AT5G43010.1	Symbols: RPT4A regulatory particle triple-A ATPase 4A chr5:17248563-17251014 REVERSE LENGTH=399	RPT4A
AT3G48740.1	Symbols: SWEET11, AtSWEET11 Nodulin MtN3 family protein chr3:18052814-18054663 REVERSE LENGTH=289	SWEET11
AT5G53330.1	Symbols: Ubiquitin-associated/translation elongation factor EF1B protein chr5:21639236-21640716 FORWARD LENGTH=221	NA
AT2G27020.1	Symbols: PAG1 20S proteasome alpha subunit G1 chr2:11528515-11530858 REVERSE LENGTH=249	PAG1
AT4G36860.1	Symbols: LIM domain-containing protein chr4:17358580-17361189 REVERSE LENGTH=553	DAR1
AT1G13060.1	Symbols: PBE1 20S proteasome beta subunit E1 chr1:4452641-4454663 FORWARD LENGTH=274	PBE1
AT5G40420.1	Symbols: OLEO2, OLE2 oleosin 2 chr5:16173622-16174740 REVERSE LENGTH=199	NA
AT3G22630.1	Symbols: PBD1, PRCGB 20S proteasome beta subunit D1 chr3:8009709-8010774 REVERSE LENGTH=204	PBD1
AT2G32730.1	Symbols: 26S proteasome regulatory complex, non-ATPase subcomplex, Rpn2/Psmd1 subunit chr2:13880189-13885464 FORWARD LENGTH=1004	RPN2A
AT3G14290.1	Symbols: PAE2 20S proteasome alpha subunit E2 chr3:4764364-4766381 FORWARD LENGTH=237	PAE2
AT3G51260.1	Symbols: PAD1 20S proteasome alpha subunit PAD1 chr3:19031086-19032746 FORWARD LENGTH=250	PAD1
AT5G18190.1	Symbols: Protein kinase family protein chr5:6010215-6013724 REVERSE LENGTH=691	PPK2
AT2G27080.1; AT2G27080.2	Symbols: Late embryogenesis abundant (LEA) hydroxyproline-rich glycoprotein family chr2:11566383-11567165 FORWARD LENGTH=260<|>Symbols: Late embryogenesis abundant (LEA) hydroxyproline-rich glycoprotein family chr2:11566383-11567165 FORWARD LENGTH=260	NHL13
AT1G27000.1	Symbols: Protein of unknown function (DUF1664) chr1:9374068-9376422 FORWARD LENGTH=304	NA
AT1G07310.1	Symbols: Calcium-dependent lipid-binding (CaLB domain) family protein chr1:2247775-2248833 REVERSE LENGTH=352	NA
AT1G45000.1	Symbols: AAA-type ATPase family protein chr1:17009220-17011607 FORWARD LENGTH=399	RPT4B
AT5G64370.1	Symbols: BETA-UP, PYD3 beta-ureidopropionase chr5:25739264-25741031 FORWARD LENGTH=408	PYD3
AT4G24820.2; AT4G24820.1	Symbols: 26S proteasome, regulatory subunit Rpn7;Proteasome component (PCI) domain chr4:12790471-12792599 REVERSE LENGTH=387<|>Symbols: 26S proteasome, regulatory subunit Rpn7;Proteasome component (PCI) domain chr4:12790471-12792599 REVERSE LENGTH=387	RPN7
AT5G42790.1	Symbols: PAF1, ATPSM30, ARS5 proteasome alpha subunit F1 chr5:17159270-17160975 REVERSE LENGTH=278	PAF1
AT3G11270.1	Symbols: MEE34 Mov34/MPN/PAD-1 family protein chr3:3528989-3531317 FORWARD LENGTH=310	RPN8B
AT1G29150.1	Symbols: ATS9, RPN6 non-ATPase subunit 9 chr1:10181240-10182499 FORWARD LENGTH=419	RPN6
AT5G62390.1	Symbols: ATBAG7, BAG7 BCL-2-associated athanogene 7 chr5:25052377-25054170 REVERSE LENGTH=446	BAG7
AT3G11630.1	Symbols: Thioredoxin superfamily protein chr3:3672189-3673937 FORWARD LENGTH=266	BAS1
AT5G42220.1	Symbols: Ubiquitin-like superfamily protein chr5:16872962-16877455 FORWARD LENGTH=879	NA
AT3G01570.1	Symbols: Oleosin family protein chr3:222152-222778 REVERSE LENGTH=183	NA
AT4G24690.1	Symbols: ubiquitin-associated (UBA)/TS-N domain-containing protein / octicosapeptide/Phox/Bemp1 (PB1) domain-containing protein chr4:12741191-12744202 FORWARD LENGTH=704	NBR1
AT2G27030.3	Symbols: CAM5 calmodulin 5 chr2:11532069-11534176 FORWARD LENGTH=181	CAM5
AT2G27350.1; AT2G27350.2	Symbols: OTU-like cysteine protease family protein chr2:11699780-11702363 REVERSE LENGTH=505<|>Symbols: OTU-like cysteine protease family protein chr2:11699780-11702363 REVERSE LENGTH=505	OTU6
AT1G04810.1	Symbols: 26S proteasome regulatory complex, non-ATPase subcomplex, Rpn2/Psmd1 subunit chr1:1350304-1355261 FORWARD LENGTH=1001	RPN2B
AT3G17840.1	Symbols: RLK902 receptor-like kinase 902 chr3:6106092-6108430 FORWARD LENGTH=647	RLK902
AT3G57990.1	Symbols: unknown protein; Has 1497 Blast hits to 1323 proteins in 52 species: Archae - 0; Bacteria - 4; Metazoa - 23; Fungi - 34; Plants - 61; Viruses - 0; Other Eukaryotes - 1375 (source: NCBI BLink). chr3:21470244-21471347 REVERSE LENGTH=367	OEP40
AT4G22010.1	Symbols: sks4 SKU5 similar 4 chr4:11663429-11666463 FORWARD LENGTH=541	SKS4
AT5G23540.1	Symbols: Mov34/MPN/PAD-1 family protein chr5:7937772-7939339 FORWARD LENGTH=308	RPN11
AT1G79210.3; AT1G79210.1; AT1G79210.2	Symbols: N-terminal nucleophile aminohydrolases (Ntn hydrolases) superfamily protein chr1:29796286-29798240 REVERSE LENGTH=235<|>Symbols: N-terminal nucleophile aminohydrolases (Ntn hydrolases) superfamily protein chr1:29796286-29798240 REVERSE LENGTH=235<|>Symbols: N-terminal nucleophile aminohydrolases (Ntn hydrolases) superfamily protein chr1:29796286-29798240 REVERSE LENGTH=235	PAB2
AT1G14830.1	Symbols: ADL1C, ADL5, DRP1C, DL1C DYNAMIN-like 1C chr1:5107699-5111470 REVERSE LENGTH=614	DRP1C
AT4G31300.1; AT4G31300.3	Symbols: PBA1 N-terminal nucleophile aminohydrolases (Ntn hydrolases) superfamily protein chr4:15188927-15190935 FORWARD LENGTH=233<|>Symbols: PBA1 N-terminal nucleophile aminohydrolases (Ntn hydrolases) superfamily protein chr4:15188927-15190935 FORWARD LENGTH=233	PBA1
AT2G01820.1	Symbols: Leucine-rich repeat protein kinase family protein chr2:357664-360681 REVERSE LENGTH=943	TMK3
AT3G01290.1	Symbols: SPFH/Band 7/PHB domain-containing membrane-associated protein family chr3:88252-89356 REVERSE LENGTH=285	HIR3
AT4G35450.5	Symbols: AKR2 ankyrin repeat-containing protein 2 chr4:16839862-16841759 FORWARD LENGTH=350	AKR2
AT3G20630.1	Symbols: UBP14, TTN6, ATUBP14, PER1 ubiquitin-specific protease 14 chr3:7203001-7208340 REVERSE LENGTH=797	UBP14
AT1G11260.1	Symbols: STP1, ATSTP1 sugar transporter 1 chr1:3777460-3780133 FORWARD LENGTH=522	STP1
AT5G67360.1	Symbols: ARA12 Subtilase family protein chr5:26872192-26874465 REVERSE LENGTH=757	SBT1.7
AT2G27860.1	Symbols: AXS1 UDP-D-apiose/UDP-D-xylose synthase 1 chr2:11864684-11866843 REVERSE LENGTH=389	AXS1
AT3G14230.1	Symbols: RAP2.2 related to AP2 2 chr3:4737616-4739000 REVERSE LENGTH=379	RAP2-2
AT4G26910.1	Symbols: Dihydrolipoamide succinyltransferase chr4:13520127-13522889 REVERSE LENGTH=464	NA
AT4G18710.1	Symbols: BIN2, DWF12, UCU1, ATSK21, SK21 Protein kinase superfamily protein chr4:10296474-10298913 FORWARD LENGTH=380	ASK7
AT1G70320.1	Symbols: UPL2 ubiquitin-protein ligase 2 chr1:26488745-26501281 REVERSE LENGTH=3658	UPL2
AT1G63310.1	Symbols: unknown protein; BEST Arabidopsis thaliana protein match is: unknown protein (TAIR:AT2G20362.1); Has 78 Blast hits to 77 proteins in 11 species: Archae - 0; Bacteria - 0; Metazoa - 0; Fungi - 0; Plants - 78; Viruses - 0; Other Eukaryotes - 0 (source: NCBI BLink). chr1:23486580-23487044 REVERSE LENGTH=154	NA
AT5G23210.1	Symbols: SCPL34 serine carboxypeptidase-like 34 chr5:7810892-7814837 FORWARD LENGTH=499	SCPL34
AT1G50370.1	Symbols: Calcineurin-like metallo-phosphoesterase superfamily protein chr1:18658894-18661672 FORWARD LENGTH=303	FYPP1
AT3G16400.2; AT3G16400.1	Symbols: ATMLP-470 nitrile specifier protein 1 chr3:5566516-5568330 FORWARD LENGTH=470<|>Symbols: ATMLP-470, NSP1, ATNSP1 nitrile specifier protein 1 chr3:5566516-5568330 FORWARD LENGTH=470	NSP1
AT1G51570.1	Symbols: Calcium-dependent lipid-binding (CaLB domain) plant phosphoribosyltransferase family protein chr1:19122358-19124688 REVERSE LENGTH=776	FTIP4
AT3G53120.1	Symbols: VPS37-1 Modifier of rudimentary (Mod(r)) protein chr3:19690729-19692490 REVERSE LENGTH=217	VPS37-1
AT3G23540.1	Symbols: alpha/beta-Hydrolases superfamily protein chr3:8443665-8448070 FORWARD LENGTH=566	NA
AT5G55070.1	Symbols: Dihydrolipoamide succinyltransferase chr5:22347637-22350409 FORWARD LENGTH=464	NA
AT2G38230.1	Symbols: ATPDX1.1, PDX1.1 pyridoxine biosynthesis 1.1 chr2:16011475-16012404 FORWARD LENGTH=309	PDX11
AT3G47800.1	Symbols: Galactose mutarotase-like superfamily protein chr3:17634971-17636998 FORWARD LENGTH=358	T23J7.130
AT5G49570.1	Symbols: AtPNG1, PNG1 peptide-N-glycanase 1 chr5:20112071-20116125 REVERSE LENGTH=721	PNG1
AT3G23050.1	Symbols: IAA7, AXR2 indole-3-acetic acid 7 chr3:8194768-8196716 FORWARD LENGTH=243	IAA7
AT3G05840.2; AT3G05840.1	Symbols: ATSK12 Protein kinase superfamily protein chr3:1740793-1742927 FORWARD LENGTH=409<|>Symbols: ATSK12 Protein kinase superfamily protein chr3:1740793-1742927 FORWARD LENGTH=409	ASK3
AT5G65350.1	Symbols: HTR11 histone 3 11 chr5:26119406-26119825 REVERSE LENGTH=139	NA
AT3G18860.1	Symbols: transducin family protein / WD-40 repeat family protein chr3:6501774-6508352 FORWARD LENGTH=760	NA
AT2G15430.1	Symbols: RBP36A, RPB35.5A, NRPB3, NRPD3, NRPE3A DNA-directed RNA polymerase family protein chr2:6733661-6735482 FORWARD LENGTH=319	NRPB3
AT3G54360.1	Symbols: zinc ion binding chr3:20128570-20131581 REVERSE LENGTH=405	NCA1
AT5G54540.1	Symbols: Uncharacterised conserved protein (UCP012943) chr5:22156604-22157857 FORWARD LENGTH=297	NA
AT5G06290.1	Symbols: 2-Cys Prx B, 2CPB 2-cysteine peroxiredoxin B chr5:1919380-1921211 FORWARD LENGTH=273	NA
AT1G30360.1	Symbols: ERD4 Early-responsive to dehydration stress protein (ERD4) chr1:10715892-10718799 FORWARD LENGTH=724	ERD4
AT2G46630.1	Symbols: unknown protein; LOCATED IN: chloroplast; EXPRESSED IN: 22 plant structures; EXPRESSED DURING: 13 growth stages; Has 110095 Blast hits to 59224 proteins in 2216 species: Archae - 177; Bacteria - 15429; Metazoa - 38345; Fungi - 18843; Plants - 13341; Viruses - 3084; Other Eukaryotes - 20876 (source: NCBI BLink). chr2:19145529-19146713 FORWARD LENGTH=394	NA
AT1G30470.1	Symbols: SIT4 phosphatase-associated family protein chr1:10779423-10786415 FORWARD LENGTH=811	NA
AT5G01210.1	Symbols: HXXXD-type acyl-transferase family protein chr5:84554-85981 FORWARD LENGTH=475	NA
AT5G01410.1	Symbols: PDX1, ATPDX1.3, RSR4, PDX1.3, ATPDX1 Aldolase-type TIM barrel family protein chr5:172576-173505 REVERSE LENGTH=309	PDX13
AT1G33970.1; AT1G33970.2; AT1G33970.5; AT1G33970.4	Symbols: P-loop containing nucleoside triphosphate hydrolases superfamily protein chr1:12349614-12350960 REVERSE LENGTH=342<|>Symbols: P-loop containing nucleoside triphosphate hydrolases superfamily protein chr1:12349614-12350960 REVERSE LENGTH=342<|>Symbols: P-loop containing nucleoside triphosphate hydrolases superfamily protein chr1:12349614-12350960 REVERSE LENGTH=342<|>Symbols: P-loop conta…	IAN9
AT2G24270.1; AT2G24270.3; AT2G24270.2	Symbols: ALDH11A3 aldehyde dehydrogenase 11A3 chr2:10327325-10329601 REVERSE LENGTH=496<|>Symbols: ALDH11A3 aldehyde dehydrogenase 11A3 chr2:10327325-10329601 REVERSE LENGTH=496<|>Symbols: ALDH11A3 aldehyde dehydrogenase 11A3 chr2:10327325-10329601 REVERSE LENGTH=496	ALDH11A3
AT1G32230.1	Symbols: RCD1, CEO, CEO1, ATP8, AtRCD1 WWE protein-protein interaction domain protein family chr1:11613427-11615894 FORWARD LENGTH=589	RCD1
AT4G23400.1	Symbols: PIP1D, PIP1;5 plasma membrane intrinsic protein 1;5 chr4:12220792-12222155 FORWARD LENGTH=287	PIP1-5
AT2G36680.1	Symbols: Modifier of rudimentary (Mod(r)) protein chr2:15368980-15370726 REVERSE LENGTH=218	VPS37-2
AT4G08850.1	Symbols: Leucine-rich repeat receptor-like protein kinase family protein chr4:5636693-5640496 REVERSE LENGTH=1045	MIK2
AT3G51550.1	Symbols: FER Malectin/receptor-like protein kinase family protein chr3:19117877-19120564 REVERSE LENGTH=895	FER
AT2G39010.1	Symbols: PIP2E, PIP2;6 plasma membrane intrinsic protein 2E chr2:16291564-16293746 FORWARD LENGTH=289	PIP2-6
AT3G16460.1; AT3G16460.2	Symbols: Mannose-binding lectin superfamily protein chr3:5593029-5595522 FORWARD LENGTH=705<|>Symbols: Mannose-binding lectin superfamily protein chr3:5593029-5595522 FORWARD LENGTH=705	JAL34
AT4G05420.1	Symbols: DDB1A damaged DNA binding protein 1A chr4:2746288-2752663 FORWARD LENGTH=1088	DDB1A
AT4G26510.1; AT4G26510.2	Symbols: UKL4 uridine kinase-like 4 chr4:13384503-13387920 FORWARD LENGTH=469<|>Symbols: UKL4 uridine kinase-like 4 chr4:13384503-13387920 FORWARD LENGTH=469	UKL4
AT1G27020.1	Symbols: unknown protein; BEST Arabidopsis thaliana protein match is: unknown protein (TAIR:AT1G27030.1); Has 514 Blast hits to 514 proteins in 175 species: Archae - 0; Bacteria - 311; Metazoa - 0; Fungi - 0; Plants - 65; Viruses - 0; Other Eukaryotes - 138 (source: NCBI BLink). chr1:9378635-9380419 FORWARD LENGTH=308	NA
AT1G75950.1	Symbols: SKP1, ASK1, ATSKP1, SKP1A, UIP1 S phase kinase-associated protein 1 chr1:28516715-28517454 FORWARD LENGTH=160	SKP1A
AT3G16450.3; AT3G16450.1; AT3G16450.2	Symbols: Mannose-binding lectin superfamily protein chr3:5588593-5589792 FORWARD LENGTH=300<|>Symbols: Mannose-binding lectin superfamily protein chr3:5588593-5589792 FORWARD LENGTH=300<|>Symbols: Mannose-binding lectin superfamily protein chr3:5588593-5589792 FORWARD LENGTH=300	JAL33
AT5G20910.1	Symbols: AIP2 RING/U-box superfamily protein chr5:7092663-7094310 REVERSE LENGTH=310	AIP2
AT2G03510.1	Symbols: SPFH/Band 7/PHB domain-containing membrane-associated protein family chr2:1066717-1068934 FORWARD LENGTH=356	NA
AT1G16890.2	Symbols: UBC36, UBC13B ubiquitin-conjugating enzyme 36 chr1:5776550-5778327 REVERSE LENGTH=153	UBC36
AT3G06810.1	Symbols: IBR3 acyl-CoA dehydrogenase-related chr3:2146534-2150654 FORWARD LENGTH=824	IBR3
AT1G51680.1	Symbols: 4CL1, 4CL.1, AT4CL1 4-coumarate:CoA ligase 1 chr1:19159007-19161464 REVERSE LENGTH=561	4CL1
AT3G01670.1	Symbols: unknown protein; BEST Arabidopsis thaliana protein match is: unknown protein (TAIR:AT3G01680.1); Has 121 Blast hits to 111 proteins in 12 species: Archae - 0; Bacteria - 0; Metazoa - 0; Fungi - 0; Plants - 121; Viruses - 0; Other Eukaryotes - 0 (source: NCBI BLink). chr3:247288-250261 FORWARD LENGTH=822	SEOA
AT3G49490.1	Symbols: unknown protein; Has 722 Blast hits to 186 proteins in 64 species: Archae - 0; Bacteria - 30; Metazoa - 72; Fungi - 48; Plants - 38; Viruses - 0; Other Eukaryotes - 534 (source: NCBI BLink). chr3:18344926-18348648 REVERSE LENGTH=953	T9C5.90
AT1G01120.1	Symbols: KCS1 3-ketoacyl-CoA synthase 1 chr1:57392-58978 REVERSE LENGTH=528	KCS1
AT3G55410.1	Symbols: 2-oxoglutarate dehydrogenase, E1 component chr3:20541897-20545728 FORWARD LENGTH=1017	NA
AT5G17820.1	Symbols: Peroxidase superfamily protein chr5:5888195-5890101 REVERSE LENGTH=313	PER57
AT3G60190.1	Symbols: ADL4, ADLP2, EDR3, DRP1E, ADL1E, DL1E DYNAMIN-like 1E chr3:22244367-22247651 REVERSE LENGTH=624	DRP1E
AT2G30110.1	Symbols: ATUBA1, MOS5, UBA1 ubiquitin-activating enzyme 1 chr2:12852632-12857369 REVERSE LENGTH=1080	UBA1
AT3G19450.1	Symbols: CAD4, ATCAD4, CAD, CAD-C GroES-like zinc-binding alcohol dehydrogenase family protein chr3:6744859-6747005 FORWARD LENGTH=365	CAD4
AT3G28710.1	Symbols: ATPase, V0/A0 complex, subunit C/D chr3:10773144-10775594 REVERSE LENGTH=351	VHA-d1
AT5G15400.1	Symbols: U-box domain-containing protein chr5:4997764-5002907 REVERSE LENGTH=1038	PUB1
AT4G09150.2	Symbols: T-complex protein 11 chr4:5828753-5833475 FORWARD LENGTH=1098	NA
AT1G70830.1	Symbols: MLP28 MLP-like protein 28 chr1:26710203-26711395 REVERSE LENGTH=335	MLP28
AT1G06460.1	Symbols: ACD32.1, ACD31.2 alpha-crystallin domain 32.1 chr1:1967308-1969414 REVERSE LENGTH=285	ACD321
AT4G36220.1	Symbols: FAH1, CYP84A1 ferulic acid 5-hydroxylase 1 chr4:17137584-17139619 REVERSE LENGTH=520	CYP84A1
AT4G02880.1	Symbols: unknown protein; BEST Arabidopsis thaliana protein match is: unknown protein (TAIR:AT1G03290.2); Has 30201 Blast hits to 17322 proteins in 780 species: Archae - 12; Bacteria - 1396; Metazoa - 17338; Fungi - 3422; Plants - 5037; Viruses - 0; Other Eukaryotes - 2996 (source: NCBI BLink). chr4:1275131-1277913 FORWARD LENGTH=552	NA
AT3G52090.2	Symbols: NRPB11 DNA-directed RNA polymerase, RBP11-like chr3:19318069-19318998 REVERSE LENGTH=146	NRPB11
AT1G14570.2; AT1G14570.1	Symbols: UBX domain-containing protein chr1:4983770-4987192 FORWARD LENGTH=468<|>Symbols: UBX domain-containing protein chr1:4983770-4987192 FORWARD LENGTH=468	PUX7
AT5G45620.1	Symbols: Proteasome component (PCI) domain protein chr5:18501590-18503868 FORWARD LENGTH=386	RPN9A
AT5G64740.1	Symbols: CESA6, IXR2, E112, PRC1 cellulose synthase 6 chr5:25881555-25886333 FORWARD LENGTH=1084	CESA6
AT4G09160.1	Symbols: SEC14 cytosolic factor family protein / phosphoglyceride transfer family protein chr4:5839761-5842158 FORWARD LENGTH=668	PATL5
AT4G20850.1	Symbols: TPP2 tripeptidyl peptidase ii chr4:11160935-11169889 REVERSE LENGTH=1380	TPP2
AT2G37040.1	Symbols: PAL1, ATPAL1 PHE ammonia lyase 1 chr2:15557602-15560237 REVERSE LENGTH=725	PAL1
AT5G20490.1	Symbols: XIK, ATXIK, XI-17 Myosin family protein with Dil domain chr5:6927064-6936825 REVERSE LENGTH=1545	NA
AT4G02570.1; AT4G02570.2; AT4G02570.3; AT4G02570.4	Symbols: ATCUL1, CUL1, AXR6 cullin 1 chr4:1129315-1133435 FORWARD LENGTH=738<|>Symbols: ATCUL1, CUL1, AXR6 cullin 1 chr4:1129315-1133435 FORWARD LENGTH=738<|>Symbols: ATCUL1, CUL1, AXR6 cullin 1 chr4:1129315-1133435 FORWARD LENGTH=738<|>Symbols: CUL1 cullin 1 chr4:1129315-1133435 FORWARD LENGTH=738	CUL1
AT4G29900.1	Symbols: ACA10, CIF1, ATACA10 autoinhibited Ca(2+)-ATPase 10 chr4:14611225-14618775 REVERSE LENGTH=1069	ACA10
AT5G17380.1	Symbols: Thiamine pyrophosphate dependent pyruvate decarboxylase family protein chr5:5724920-5726720 REVERSE LENGTH=572	HACL
AT5G05780.1	Symbols: RPN8A, AE3, ATHMOV34 RP non-ATPase subunit 8A chr5:1735862-1738176 FORWARD LENGTH=308	RPN8A
AT4G34710.1; AT4G34710.2	Symbols: ADC2, SPE2, ATADC2 arginine decarboxylase 2 chr4:16560315-16562450 REVERSE LENGTH=711<|>Symbols: ADC2, SPE2, ATADC2 arginine decarboxylase 2 chr4:16560315-16562450 REVERSE LENGTH=711	ADC2
AT3G57520.1	Symbols: AtSIP2, SIP2 seed imbibition 2 chr3:21288982-21292694 REVERSE LENGTH=773	RFS2
AT5G43900.3	Symbols: MYA2 myosin 2 chr5:17657241-17667413 REVERSE LENGTH=1565	MYA2
AT2G26780.1	Symbols: ARM repeat superfamily protein chr2:11410125-11423598 FORWARD LENGTH=1826	NA
AT1G55860.1	Symbols: UPL1 ubiquitin-protein ligase 1 chr1:20879900-20895393 REVERSE LENGTH=3930	NA
AT1G15750.4; AT1G15750.1; AT1G15750.2; AT1G15750.3	Symbols: WSIP1, TPL Transducin family protein / WD-40 repeat family protein chr1:5415086-5420359 REVERSE LENGTH=1131<|>Symbols: WSIP1, TPL Transducin family protein / WD-40 repeat family protein chr1:5415086-5420359 REVERSE LENGTH=1131<|>Symbols: WSIP1, TPL Transducin family protein / WD-40 repeat family protein chr1:5415086-5420359 REVERSE LENGTH=1131<|>Symbols: WSIP1, TPL Transducin family prot…	TPL
AT5G11670.1	Symbols: ATNADP-ME2, NADP-ME2 NADP-malic enzyme 2 chr5:3754456-3758040 FORWARD LENGTH=588	NADP-ME2
AT4G16150.1	Symbols: calmodulin binding;transcription regulators chr4:9148225-9153048 FORWARD LENGTH=923	CAMTA5
AT5G16590.1	Symbols: LRR1 Leucine-rich repeat protein kinase family protein chr5:5431862-5433921 FORWARD LENGTH=625	NA
AT4G21710.1	Symbols: NRPB2, EMB1989, RPB2 DNA-directed RNA polymerase family protein chr4:11535684-11542200 REVERSE LENGTH=1188	NRPB2
AT1G60780.1	Symbols: HAP13 Clathrin adaptor complexes medium subunit family protein chr1:22369289-22371885 REVERSE LENGTH=428	AP1M2
AT3G12670.1	Symbols: emb2742 CTP synthase family protein chr3:4020351-4024086 REVERSE LENGTH=591	EMB2742
AT2G36910.1	Symbols: ATPGP1, PGP1, ABCB1 ATP binding cassette subfamily B1 chr2:15502162-15507050 FORWARD LENGTH=1286	ABCB1
AT3G13235.2; AT3G13235.1	Symbols: ubiquitin family protein chr3:4271492-4274348 REVERSE LENGTH=414<|>Symbols: ubiquitin family protein chr3:4271492-4274348 REVERSE LENGTH=414	DDI1
AT4G10120.1; AT4G10120.2	Symbols: ATSPS4F Sucrose-phosphate synthase family protein chr4:6315033-6319785 FORWARD LENGTH=1050<|>Symbols: ATSPS4F Sucrose-phosphate synthase family protein chr4:6315033-6319785 FORWARD LENGTH=1050	SPS4
AT5G23140.1	Symbols: CLPP2, NCLPP7 nuclear-encoded CLP protease P7 chr5:7783811-7784826 FORWARD LENGTH=241	CLPP2
AT3G28040.1	Symbols: Leucine-rich receptor-like protein kinase family protein chr3:10435139-10438268 FORWARD LENGTH=1016	NA
AT1G20260.1	Symbols: ATPase, V1 complex, subunit B protein chr1:7016971-7020290 FORWARD LENGTH=487	VHA-B3
AT2G41790.1	Symbols: Insulinase (Peptidase family M16) family protein chr2:17429453-17436110 REVERSE LENGTH=970	PXM16
AT2G21520.2	Symbols: Sec14p-like phosphatidylinositol transfer family protein chr2:9215956-9218953 FORWARD LENGTH=637	NA
AT3G50480.1	Symbols: HR4 homolog of RPW8 4 chr3:18733287-18734180 FORWARD LENGTH=200	HR4
AT5G15650.1	Symbols: RGP2, ATRGP2 reversibly glycosylated polypeptide 2 chr5:5092203-5094093 FORWARD LENGTH=360	RGP2
AT3G63460.1	Symbols: transducin family protein / WD-40 repeat family protein chr3:23431009-23437241 REVERSE LENGTH=1104	SEC31B
AT1G63770.5	Symbols: Peptidase M1 family protein chr1:23657791-23664243 REVERSE LENGTH=1013	NA
AT1G52100.1	Symbols: Mannose-binding lectin superfamily protein chr1:19383291-19385123 REVERSE LENGTH=437	NA
AT1G21750.1	Symbols: ATPDIL1-1, ATPDI5, PDI5, PDIL1-1 PDI-like 1-1 chr1:7645767-7648514 FORWARD LENGTH=501	PDIL1-1
AT4G39080.1	Symbols: VHA-A3 vacuolar proton ATPase A3 chr4:18209513-18214752 FORWARD LENGTH=821	VHA-a3
AT3G02260.1	Symbols: BIG, DOC1, TIR3, UMB1, ASA1, LPR1, CRM1 auxin transport protein (BIG) chr3:431152-448489 REVERSE LENGTH=5098	BIG
AT1G70940.1	Symbols: PIN3, ATPIN3 Auxin efflux carrier family protein chr1:26743170-26745871 FORWARD LENGTH=640	PIN3
AT3G01680.1	Symbols: CONTAINS InterPro DOMAIN/s: Mediator complex subunit Med28 (InterPro:IPR021640); BEST Arabidopsis thaliana protein match is: unknown protein (TAIR:AT3G01670.1); Has 122 Blast hits to 112 proteins in 13 species: Archae - 0; Bacteria - 0; Metazoa - 0; Fungi - 0; Plants - 122; Viruses - 0; Other Eukaryotes - 0 (source: NCBI BLink). chr3:252033-255246 FORWARD LENGTH=740	SEOB
AT2G17390.1	Symbols: AKR2B ankyrin repeat-containing 2B chr2:7555870-7557743 FORWARD LENGTH=344	AKR2B
AT3G53260.1	Symbols: PAL2, ATPAL2 phenylalanine ammonia-lyase 2 chr3:19744256-19746619 REVERSE LENGTH=717	PAL2
AT3G49670.1	Symbols: BAM2 Leucine-rich receptor-like protein kinase family protein chr3:18417741-18420836 FORWARD LENGTH=1002	BAM2
AT5G16880.2; AT5G16880.1	Symbols: Target of Myb protein 1 chr5:5549658-5551274 FORWARD LENGTH=407<|>Symbols: Target of Myb protein 1 chr5:5549658-5551274 FORWARD LENGTH=407	TOL1
AT3G02880.1	Symbols: Leucine-rich repeat protein kinase family protein chr3:634819-636982 FORWARD LENGTH=627	NA
AT5G47040.1	Symbols: LON2 lon protease 2 chr5:19093356-19098678 REVERSE LENGTH=888	LON2
AT1G78000.1; AT1G78000.2	Symbols: SULTR1;2, SEL1 sulfate transporter 1;2 chr1:29329889-29332877 FORWARD LENGTH=653<|>Symbols: SULTR1;2, SEL1 sulfate transporter 1;2 chr1:29329889-29332877 FORWARD LENGTH=653	SULTR1;2
AT4G36250.1	Symbols: ALDH3F1 aldehyde dehydrogenase 3F1 chr4:17151029-17153381 FORWARD LENGTH=484	ALDH3F1
AT4G09720.3	Symbols: ATRABG3A, RABG3A RAB GTPase homolog G3A chr4:6133101-6134959 FORWARD LENGTH=217	RABG3A
AT3G25800.1	Symbols: PDF1, PR 65, PP2AA2 protein phosphatase 2A subunit A2 chr3:9422822-9425783 REVERSE LENGTH=587	PP2AA2
AT1G48480.1	Symbols: RKL1 receptor-like kinase 1 chr1:17918475-17920743 FORWARD LENGTH=655	RKL1
AT1G79990.1	Symbols: structural molecules chr1:30084522-30091949 FORWARD LENGTH=1135	NA
AT5G62200.1	Symbols: Embryo-specific protein 3, (ATS3) chr5:24984463-24985674 REVERSE LENGTH=190	ATS3B
AT1G03290.1; AT1G03290.2	Symbols: unknown protein; BEST Arabidopsis thaliana protein match is: unknown protein (TAIR:AT4G02880.2); Has 13587 Blast hits to 10183 proteins in 1114 species: Archae - 257; Bacteria - 2402; Metazoa - 5637; Fungi - 960; Plants - 675; Viruses - 54; Other Eukaryotes - 3602 (source: NCBI BLink). chr1:807970-810680 FORWARD LENGTH=571<|>Symbols: unknown protein; FUNCTIONS IN: molecular_function unkn…	NA
AT1G79560.1	Symbols: EMB156, EMB36, EMB1047, FTSH12 FTSH protease 12 chr1:29926976-29932308 FORWARD LENGTH=1008	FTSH12
AT1G53240.1	Symbols: mMDH1 Lactate/malate dehydrogenase family protein chr1:19854966-19856802 REVERSE LENGTH=341	NA
AT5G48180.1	Symbols: NSP5 nitrile specifier protein 5 chr5:19541283-19542358 REVERSE LENGTH=326	NSP5
AT4G35800.1	Symbols: NRPB1, RPB1, RNA_POL_II_LSRNA_POL_II_LS, RNA_POL_II_LS RNA polymerase II large subunit chr4:16961115-16967892 REVERSE LENGTH=1839	NRPB1
AT4G02480.1	Symbols: AAA-type ATPase family protein chr4:1082082-1088680 REVERSE LENGTH=1265	NA
AT3G44340.1	Symbols: CEF clone eighty-four chr3:16011923-16019873 REVERSE LENGTH=1096	SEC24B
AT5G11490.2	Symbols: adaptin family protein chr5:3671964-3676263 FORWARD LENGTH=850	AP4B
AT1G11680.1	Symbols: CYP51G1, EMB1738, CYP51A2, CYP51 CYTOCHROME P450 51G1 chr1:3938925-3940585 FORWARD LENGTH=488	CYP51G1
AT3G51160.1	Symbols: MUR1, MUR_1, GMD2 NAD(P)-binding Rossmann-fold superfamily protein chr3:19007232-19008353 REVERSE LENGTH=373	MUR1
AT1G14670.1	Symbols: Endomembrane protein 70 protein family chr1:5037669-5040199 FORWARD LENGTH=592	TMN2
AT5G49760.1	Symbols: Leucine-rich repeat protein kinase family protein chr5:20216679-20221052 FORWARD LENGTH=953	HPCA1
AT4G08320.2	Symbols: TPR8 Tetratricopeptide repeat (TPR)-like superfamily protein chr4:5252853-5254990 FORWARD LENGTH=427	TPR8
AT4G32410.1	Symbols: CESA1, RSW1, AtCESA1 cellulose synthase 1 chr4:15641009-15646388 REVERSE LENGTH=1081	CESA1
AT1G09970.2	Symbols: LRR XI-23, RLK7 Leucine-rich receptor-like protein kinase family protein chr1:3252408-3255428 FORWARD LENGTH=977	RLK7
AT1G30690.1; AT1G30690.2	Symbols: Sec14p-like phosphatidylinositol transfer family protein chr1:10888284-10890085 FORWARD LENGTH=540<|>Symbols: Sec14p-like phosphatidylinositol transfer family protein chr1:10888284-10890085 FORWARD LENGTH=540	PATL4
AT1G26830.1	Symbols: CUL3A, ATCUL3A, ATCUL3, CUL3 cullin 3 chr1:9296063-9298374 FORWARD LENGTH=732	CUL3A
AT5G25100.2	Symbols: Endomembrane protein 70 protein family chr5:8648374-8651015 REVERSE LENGTH=651	TMN9
AT4G11120.1	Symbols: translation elongation factor Ts (EF-Ts), putative chr4:6778066-6779934 FORWARD LENGTH=395	EFTS
AT3G27280.1; AT3G27280.2	Symbols: ATPHB4, PHB4 prohibitin 4 chr3:10076904-10078051 FORWARD LENGTH=279<|>Symbols: ATPHB4, PHB4 prohibitin 4 chr3:10076904-10078051 FORWARD LENGTH=279	PHB4
AT4G34740.1	Symbols: ATASE2, CIA1, ATPURF2, ASE2 GLN phosphoribosyl pyrophosphate amidotransferase 2 chr4:16574894-16576579 REVERSE LENGTH=561	ASE2
AT3G10420.2	Symbols: SPD1 P-loop containing nucleoside triphosphate hydrolases superfamily protein chr3:3239307-3242274 FORWARD LENGTH=684	SPD1
AT4G14760.1	Symbols: kinase interacting (KIP1-like) family protein chr4:8475718-8481094 FORWARD LENGTH=1710	NET1B
AT5G04140.2	Symbols: GLU1, GLS1, GLUS, FD-GOGAT glutamate synthase 1 chr5:1130031-1138186 FORWARD LENGTH=1648	NA
AT2G47000.1	Symbols: MDR4, PGP4, ABCB4, ATPGP4 ATP binding cassette subfamily B4 chr2:19310008-19314750 REVERSE LENGTH=1286	ABCB4
AT4G39800.1	Symbols: MI-1-P SYNTHASE, MIPS1, ATMIPS1, ATIPS1 myo-inositol-1-phosphate synthase 1 chr4:18469659-18471893 REVERSE LENGTH=511	IPS1
AT3G05970.1	Symbols: LACS6, ATLACS6 long-chain acyl-CoA synthetase 6 chr3:1786510-1791746 REVERSE LENGTH=701	LACS6
AT4G04720.1	Symbols: CPK21 calcium-dependent protein kinase 21 chr4:2394817-2397631 REVERSE LENGTH=531	CPK21
AT1G17290.1	Symbols: AlaAT1 alanine aminotransferas chr1:5922771-5926093 FORWARD LENGTH=543	ALAAT1
AT3G57610.1	Symbols: ADSS adenylosuccinate synthase chr3:21334519-21336603 REVERSE LENGTH=490	PURA
AT3G13930.1	Symbols: Dihydrolipoamide acetyltransferase, long form protein chr3:4596240-4600143 FORWARD LENGTH=539	NA
AT1G72160.1	Symbols: Sec14p-like phosphatidylinositol transfer family protein chr1:27153823-27155609 REVERSE LENGTH=490	PATL3
AT1G79280.2	Symbols: NUA nuclear pore anchor chr1:29819176-29832809 REVERSE LENGTH=2115	NA
AT2G37690.1	Symbols: phosphoribosylaminoimidazole carboxylase, putative / AIR carboxylase, putative chr2:15806111-15810240 FORWARD LENGTH=642	NA
AT1G66150.1	Symbols: TMK1 transmembrane kinase 1 chr1:24631503-24634415 FORWARD LENGTH=942	TMK1
AT1G36160.2; AT1G36160.1	Symbols: ACC1 acetyl-CoA carboxylase 1 chr1:13534196-13543773 FORWARD LENGTH=2254<|>Symbols: ACC1, AT-ACC1, EMB22, GK, PAS3 acetyl-CoA carboxylase 1 chr1:13534196-13543773 FORWARD LENGTH=2254	ACC1
AT3G52880.2	Symbols: ATMDAR1, MDAR1 monodehydroascorbate reductase 1 chr3:19601477-19604366 REVERSE LENGTH=466	MDAR1
AT5G53460.3; AT5G53460.1; AT5G53460.2	Symbols: GLT1 NADH-dependent glutamate synthase 1 chr5:21700518-21709629 FORWARD LENGTH=2208<|>Symbols: GLT1 NADH-dependent glutamate synthase 1 chr5:21700518-21709629 FORWARD LENGTH=2208<|>Symbols: GLT1 NADH-dependent glutamate synthase 1 chr5:21700518-21709629 FORWARD LENGTH=2208	GLT1
AT1G30440.1	Symbols: Phototropic-responsive NPH3 family protein chr1:10759475-10762199 FORWARD LENGTH=665	NA
AT5G37600.1	Symbols: ATGSR1, GLN1;1, GSR 1, ATGLN1;1 glutamine synthase clone R1 chr5:14933574-14935656 REVERSE LENGTH=356	GLN1-1
AT5G66420.2	Symbols: LOCATED IN: cellular_component unknown; EXPRESSED IN: 23 plant structures; EXPRESSED DURING: 13 growth stages; CONTAINS InterPro DOMAIN/s: Uncharacterised conserved protein UCP033271 (InterPro:IPR008322), TIM-barrel signal transduction protein, predicted (InterPro:IPR009215); Has 1232 Blast hits to 1230 proteins in 311 species: Archae - 18; Bacteria - 959; Metazoa - 1; Fungi - 84; Plants…	NA
AT5G49460.1	Symbols: ACLB-2 ATP citrate lyase subunit B 2 chr5:20055048-20058195 FORWARD LENGTH=608	ACLB-2
AT2G01970.1	Symbols: Endomembrane protein 70 protein family chr2:452197-454819 REVERSE LENGTH=592	TMN3
AT3G28860.1	Symbols: ATMDR1, ATMDR11, PGP19, MDR11, MDR1, ATPGP19, ABCB19, ATABCB19 ATP binding cassette subfamily B19 chr3:10870287-10877286 REVERSE LENGTH=1252	ABCB19
AT3G14350.1	Symbols: SRF7 STRUBBELIG-receptor family 7 chr3:4783115-4786999 REVERSE LENGTH=717	SRF7
AT2G31390.1	Symbols: pfkB-like carbohydrate kinase family protein chr2:13383635-13386116 REVERSE LENGTH=325	NA
AT2G42160.1	Symbols: BRIZ1 zinc finger (ubiquitin-hydrolase) domain-containing protein chr2:17574843-17577397 REVERSE LENGTH=488	BRIZ1
AT3G19720.1	Symbols: ARC5, DRP5B P-loop containing nucleoside triphosphate hydrolases superfamily protein chr3:6850591-6855389 REVERSE LENGTH=777	ARC5
AT2G41560.1	Symbols: ACA4 autoinhibited Ca(2+)-ATPase, isoform 4 chr2:17332256-17337179 REVERSE LENGTH=1030	ACA4
