## Supplementary material for "Cross-species interactome analysis uncovers a conserved selective autophagy mechanism for protein quality control in plants": Table S14

Supplemental Table S14. Mass spectrometry analysis of pellet fraction.
AGI			atg5vsWT_Log2FC		cesaer12vsWT_Log2FC		atg5vsWT_adj.pval				cesar12vsWT_adj.pval		gene_name		Category
AT3G46970	4.388070332640199	1.3085818545037096		8.610122e-5						0.0200374399				PHS2			atg5
AT1G02920	4.615708650708779	0.4843579873823902		1.245989e-5						0.0455587683				GSTF7			atg5
AT4G02520	4.128299636871448	0.5054058281588757		1.550958e-5						0.0526237058				GSTF2			atg5
AT3G21720	3.7704476868872336	1.4969246556889138		1.464494e-5						0.0028733073				ICL				atg5
AT3G01290	2.085463139153182	1.211923355928408		0.002322848						0.0747065375				HIR2			atg5
AT5G44020	1.9102236292332175	1.431237802100681		1.592294e-4						0.0032217764				AT5G44020		atg5
AT2G16060	2.432070983834658	0.004158234672336528	6.126965e-5						0.9877109802				HB1				atg5
AT4G27160	2.485543421741655	1.4265775282964837		1.22787e-4						0.004131646					SESA3			atg5
AT5G03860	3.1255548276246414	0.9955298235980845		3.429614e-5						0.0087506424				MLS				atg5
AT2G30490	2.3357794651847463	0.3493460546359139		5.657202e-5						0.1425969255				C4H				atg5
AT5G36230	2.8025026328560245	-0.4883194691573166		2.490126e-4						0.0476259721				AT5G36230		atg5
AT2G30860	2.4282014396571143	0.44147409055784687		5.614892e-5						0.090523130499999993		GSTF9			atg5
AT2G41475	1.6992204527321713	0.3550468783152446		1.547204e-4						0.1007137349				AT2G41475		atg5
AT1G14950	5.013287819499308	2.6471342698695164		7.75728e-5						0.0168096835				AT1G14950		atg5
AT5G25450	1.5943893578124564	-0.35716641133299387	8.078604e-4						0.1742689984				AT5G25450		atg5
AT5G64120	1.5902916346742257	2.009949152307329		2.373248e-4						0.0017883803				AT5G64120		atg5
AT4G28520	1.7924603608449121	1.8725625277900753		2.627184e-4						0.0010587619				CRU3			atg5
AT5G44120	1.5184271677927335	1.4345681279025384		0.004374974						0.0142648265				CRA1			atg5
AT4G30140	1.5235228477425773	1.067471630404195		3.414518e-4						0.011846719					CDEF1			atg5
AT2G29720	1.796761077553955	-0.7464308523566062		1.67082e-4						0.03152092					CTF2B			atg5
AT4G25140	3.216745011983012	2.830719898453629		2.798619e-4						0.0020283697				OLEO1			atg5
AT4G24690	4.15890918714564	0.5245910208963134		1.550958e-5						0.1014049669				NBR1			atg5
AT4G02080	1.9057572027172964	0.0230576990323593		9.967096e-5						0.911641229					SAR2			atg5
AT1G21100	2.334590396274161	1.5783127974826034		2.038352e-4						0.004131646					IGMT1			atg5
AT2G29220	9.49010242582925	0.5756453294257146		3.392831e-4						0.5930501214				AT2G29220		atg5
AT1G73330	2.1581773018813966	2.2996713414696583		7.353264e-5						7.643886e-4					DR4				atg5
AT4G27740	2.6918366842454997	0.73357057153051		2.060193e-4						0.0529876442				AT4G27740		atg5
AT3G27660	3.907112684624786	4.441011474232075		2.490126e-4						9.978253e-4					OLEO4			atg5
AT1G55450	3.4554348797954137	0.9705802560247864		5.288489e-5						0.0325133894				AT1G55450		atg5
AT2G41250	1.9691081222988267	0.3789924761158636		2.098016e-4						0.1501680706				AT2G41250		atg5
AT3G21370	4.58016328657658	2.3467839339866674		2.810796e-4						0.0116428802				BGLU19			atg5
AT2G25450	1.6358911534749443	0.9922573753539612		2.485068e-4						0.0071764217				AT2G25450		atg5
AT2G33070	4.218820991863908	1.0589175501394004		3.248972e-4						0.0841580384				NSP2			atg5
AT3G01570	2.1159410907439007	2.9599268820685296		0.001106447						9.197325e-4					AT3G01570		atg5
AT3G01420	3.1465979686607812	0.32135338172414846		0.001711644						0.6442655771				DOX1			atg5
AT1G02930	3.995719612511302	-0.48678817136993296	4.756859e-5						0.1098121566				GSTF6			atg5
AT2G01530	2.4913317639384123	2.0946090024998782		3.211627e-4						0.0023815298				MLP329			atg5
AT5G62200	2.6759177632286955	0.522768481220265		3.520843e-4						0.1065389443				AT5G62200		atg5
AT1G52760	1.9723891482805378	2.4486775417056057		1.381008e-4						7.643886e-4					LysoPL2			atg5
AT5G40420	2.4380296051067805	2.7816229656167395		3.515331e-4						0.0010560958				OLEO2			atg5
AT2G30750	5.595471473902893	-1.9080390489427255		3.423025e-4						0.0976294684				CYP71A12		atg5
AT2G43620	6.688637284058454	4.409701799947414		1.22787e-4						0.0025895384				AT2G43620		atg5
AT4G27140	2.520053758897834	0.8299690093837725		4.756859e-5						0.0570536508				SESA1			atg5
AT2G40840	2.1586247471625226	-0.2753372014373514		0.006362869						0.5159287375				DPE2			atg5
AT2G45790	1.6074880345484313	0.27320280828046545		0.003986121						0.2069471638				PMM				atg5
AT4G31500	2.0208044780211742	0.619599255399558		1.198008e-4						0.0405792492				CYP83B1			atg5
AT1G44770	2.7727678865878884	0.3850064459659433		6.819375e-4						0.3385719463				AT1G44770		atg5
AT3G51660	3.7840335720783846	2.0886440229744676		0.003046327						0.0423243491				AT3G51660		atg5
AT1G48600	1.5992134780029896	0.3292708178822458		3.510143e-4						0.1887646269				PMEAMT			atg5
AT1G64430	2.777039359321051	-0.1803485771717274		5.288489e-5						0.4038962121				AT1G64430		atg5
AT3G02040	1.6204428504430999	0.7900320817320754		3.614768e-4						0.0195476924				SRG3			atg5
AT5G06320	2.2764623171579035	1.8852132089237592		0.002947379						0.0615086409				NHL3			atg5
AT1G26220	1.6899343043512571	0.6368933266886275		0.002071735						0.0699124613				AT1G26220		atg5
AT1G54870	2.571853623459198	0.9418504579583113		8.946969e-5						0.0078041569				AT1G54870		atg5
AT5G01220	1.576587810550282	0.3929125657340703		5.626384e-4						0.1794887263				SQD2			atg5
AT2G24180	3.847949557280188	-0.5219505153541314		5.614892e-5						0.0709502816				CYP71B6			atg5
AT1G65880	7.256111366290482	-0.07149314504754153	3.429614e-5						0.9126536256				BZO1			atg5
AT3G19450	1.7435596525541994	0.5719090928579761		3.858933e-4						0.1243547706				ATCAD4			atg5
AT1G69410	1.6559557861057972	0.9296576136403675		0.002233276						0.0383349494				ELF5A-3			atg5
AT1G78850	2.020607458216664	0.5507013147269323		0.001952484						0.2150668284				AT1G78850		atg5
AT3G11730	2.2362557885422354	-0.4161696954588784		5.287086e-4						0.2001640402				ATFP8			atg5
AT1G03880	3.185259963556012	2.344952839533788		8.946969e-5						0.0021027598				CRU2			atg5
AT5G23120	2.9930444297094354	1.7978032366509797		0.001742086						0.0246280186				HCF136			atg5
AT3G07720	2.1355402360753253	0.49177782548470605		4.696776e-4						0.1318655512				AT3G07720		atg5
AT3G19010	1.7910638891757469	0.7820799828330738		0.002082452						0.0906411561				AT3G19010		atg5
AT3G09270	2.606515374527984	0.19100873689259137		1.581036e-4						0.6823014556				GSTU8			atg5
AT1G06550	1.548208840740886	0.43796691446909325		2.015487e-4						0.0775857501				AT1G06550		atg5
AT4G27170	5.602129079867913	0.49026456060447443		1.679615e-4						0.7054732135				SESA4			atg5
AT3G11340	1.5882948746908532	-0.07622873076008829	0.00151662						0.8374869019				UGT76B1			atg5
AT4G23700	5.639546864825016	0.25065720777804995		1.22787e-4						0.6817447105				CHX17			atg5
AT1G58080	2.0629952741896624	0.9339635678168057		2.548575e-4						0.0211710179				ATP-PRT1		atg5
AT5G42830	3.1228824714228107	0.044119427057626226	1.679615e-4						0.8550820525				AT5G42830		atg5
AT3G44990	1.7216005403934012	0.7056187150967813		4.512907e-4						0.060329988700000003		XTH31			atg5
AT2G40890	2.0083032009952424	0.9694514103251346		7.541357e-4						0.0284257936				CYP98A3			atg5
AT1G74590	6.249845616828987	NA						5.575039e-5						NA							GSTU10			atg5
AT5G63600	5.994286019659507	NA						1.298598e-5						NA							FLS5			atg5
AT5G50600	2.7985672448039747	2.116967887292485		5.288489e-5						0.0053450032				HSD1			atg5
AT3G57180	3.724007674481608	1.921606022965701		0.003197578						0.1026719836				AT3G57180		atg5
AT5G64110	1.6067171040726325	0.1212778472974295		0.00430034						0.7958524381				AT5G64110		atg5
AT1G73260	5.415102643214709	3.0301292202629777		2.160522e-4						0.0058939558				KTI1			atg5
AT5G59530	1.850314964599749	0.4101868828257566		7.72315e-4						0.1858399915				AT5G59530		atg5
AT5G24530	2.648795784033567	1.365339646903501		0.00172381						0.0502650405				DMR6			atg5
AT2G22500	1.9413560898192823	0.28610810845925716		9.960764e-4						0.3415541879				UCP5			atg5
AT5G50100	1.6022216465367927	-0.5092383114727521		0.003297311						0.2739364458				AT5G50100		atg5
AT3G56350	3.5721007402807854	1.5844620965662302		4.732364e-4						0.0248939807				AT3G56350		atg5
AT3G11710	1.53996798781133	0.06041063593739131		2.94979e-4						0.8407484127				ATKRS-1			atg5
AT5G45070	3.138210967408379	0.23799181506951284		0.003583645						0.8053049243				PP2-A8			atg5
AT1G24100	1.686142053465198	0.215029109628353		5.929679e-4						0.4605227952				UGT74B1			atg5
AT1G28680	1.90107106519153	0.04883465234159169		0.001156549						0.9308664513				AT1G28680		atg5
AT5G26340	1.9672838057121653	2.7641274164747553		0.002435994						0.0028417629				MSS1			atg5
AT1G30700	3.5243850021861354	0.9781142634823483		5.614892e-5						0.0355911657				AT1G30700		atg5
AT4G11010	1.8101003226512002	-0.4327755999828899		0.005330012						0.5744089087				NDPK3			atg5
AT3G48690	2.213396013232598	0.6249121684799797		3.281984e-4						0.1570537448				CXE12			atg5
AT4G08850	2.8400545137351774	1.0394088608868697		0.001278146						0.0684137756				AT4G08850		atg5
AT2G02930	5.32979759163745	1.1828877174773385		1.298598e-5						0.0153456891				GSTF3			atg5
AT5G57655	5.404968506613109	1.9624646846955043		0.002806741						0.1500798767				AT5G57655		atg5
AT2G03510	1.963574785072707	0.2145894411019072		0.004252712						0.650808124					AT2G03510		atg5
AT2G44100	1.706087130079848	0.37816865300671354		1.387102e-4						0.1063220269				GDI1			atg5
AT2G38940	2.026364367454851	1.6711577761402754		0.007439085						0.0497583151				PHT1			atg5
AT1G13110	2.714618031626629	-0.3589650588983		0.002785059						0.5314266275				CYP71B7			atg5
AT5G41040	3.0306047374458567	0.44551643022675697		0.001426339						0.4266520208				RWP1			atg5
AT5G40390	1.8564610415083698	0.04651169719327094		3.757622e-4						0.8960555762				SIP1			atg5
AT5G23020	1.7909286960067616	-0.39588164519072183	2.413113e-4						0.3459243348				IMS2			atg5
AT1G33970	4.63440395043945	0.3225229522140709		3.429614e-5						0.5086966424				AT1G33970		atg5
AT3G01180	1.691353940804002	0.24539581251899198		0.004214189						0.4482749392				SS2				atg5
AT5G11920	1.7718450014135392	-1.2655739293149855		1.282709e-4						0.0036415968				cwINV6			atg5
AT3G14610	1.5512288122788458	-0.7170570511206628		0.001165574						0.0764979323				CYP72A7			atg5
AT3G11820	2.5661987067484726	0.6971186083108147		4.174996e-4						0.2380376903				SYP121			atg5
AT2G37040	2.9366117124770597	1.6135298714375819		0.001360415						0.0347227191				PAL1			atg5
AT3G52400	4.2556683664223565	1.0883255198621482		0.002465296						0.2791192133				SYP122			atg5
AT5G25260	5.2515891661250524	0.03481642663748065		1.699448e-4						0.9711162829				AT5G25260		atg5
AT1G60730	1.5380538513626998	0.32840137401363456		0.001010767						0.4494566255				AT1G60730		atg5
AT3G43230	2.101405493222422	-0.3671294988361727		0.001733824						0.4210881871				AT3G43230		atg5
AT1G19900	4.169647476368447	-0.5578109836211957		0.001377391						0.4262586091				AT1G19900		atg5
AT3G08860	2.148908153449422	-2.1038809568062464		6.925069e-4						0.0735025148				PYD4			atg5
AT5G61790	1.552607220439948	-0.7813150377899695		0.001528105						0.2383162637				CNX1			atg5
AT5G57220	3.909753257100148	-0.6337892751403236		0.001395612						0.6356209173				CYP81F2			atg5
AT1G78610	3.1733876919813038	3.2946738641159725		1.581036e-4						0.0014410843				MSL6			atg5
AT4G37070	2.743329080702619	1.0387978126528854		0.00135547						0.0776626926				PLP1			atg5
AT4G33150	1.5725037330595977	0.23790753665574024		3.801751e-4						0.3660750817				AT4G33150		atg5
AT3G21380	4.136884156336523	NA						4.756859e-5						NA							AT3G21380		atg5
AT3G61960	3.7064120264640583	0.032037680592585875	1.481766e-4						0.9446426268				AT3G61960		atg5
AT4G31970	4.86036498539101	0.8520590175506564		0.002097364						0.3814780302				CYP82C2			atg5
AT1G01580	4.211318999150214	3.3074340393794652		4.756859e-5						0.0024383611				FRO2			atg5
AT1G15670	3.765553443821773	1.5248163961317547		3.614768e-4						0.0203564598				AT1G15670		atg5
AT4G34138	1.6405384571136423	0.7623019141667717		0.005258677						0.1603553757				UGT73B1			atg5
AT5G40780	2.455225653597886	2.0376457308300586		0.002647923						0.0113111878				LHT1			atg5
AT1G72680	1.62448083457616	-0.1846662229513743		0.008825165						0.8154368241				CAD1			atg5
AT1G51890	3.6570899582899985	3.8746069806357513		4.401533e-5						2.539412e-4					AT1G51890		atg5
AT1G13080	3.3994358960009894	1.3142316895414823		0.001182629						0.073595405					CYP71B2			atg5
AT2G26560	3.5258401778656787	-0.4008193196160865		1.481766e-4						0.1251200306				PLA2A			atg5
AT3G26210	4.8063574890813365	1.5596704775894494		6.891852e-4						0.0650611196				CYP71B23		atg5
AT3G19420	2.099043113225898	0.24088006698213235		0.001667359						0.5261183469				PEN2			atg5
AT1G24340	1.5883914634123553	-0.5651353599409085		8.749005e-4						0.1135922485				EMB2421			atg5
AT4G36400	1.940552435346268	-0.15039574237631362	0.005160613						0.7804115487				D2HGDH			atg5
AT1G26390	3.0280258474755626	NA						2.038352e-4						NA							AT1G26390		atg5
AT2G43950	2.381712878131713	-0.8726818912147647		2.778225e-4						0.0240283176				OEP37			atg5
AT3G13880	1.515552801470087	0.26079031782343154		0.003447284						0.6644015837				AT3G13880		atg5
AT4G37900	3.6883957040168345	0.4379299510983541		2.292402e-4						0.3795868722				AT4G37900		atg5
AT4G37920	1.5937668729646661	0.834908392274071		0.001997869						0.1210803578				AT4G37920		atg5
AT5G11560	1.8107935605364731	0.9270593558852387		0.008905045						0.1327546969				AT5G11560		atg5
AT4G36220	1.606931665567238	-1.7308408551461298		0.002439844						0.0092429211				FAH1			atg5
ATCG01130	2.4015965301686335	1.3209604799712205		2.467708e-4						0.00655142					ATCG01130		atg5
AT1G55850	2.512509632175284	0.3957255517246866		3.565309e-4						0.3314374524				CSLE1			atg5
AT3G47730	1.968225821998922	-0.2357998822274469		0.003167349						0.8314618964				ABCA2			atg5
AT3G27530	1.5598596100298878	-0.5472195409187198		0.009737161						0.2174852083				GC6				atg5
AT3G07160	2.1444912385323085	1.4062633588991977		0.002950155						0.0304956846				GSL10			atg5
AT5G64120	1.5902916346742257	2.009949152307329		2.373248e-4						0.0017883803				AT5G64120		cesar
AT4G28520	1.7924603608449121	1.8725625277900753		2.627184e-4						0.0010587619				CRU3			cesar
AT4G25140	3.216745011983012	2.830719898453629		2.798619e-4						0.0020283697				OLEO1			cesar
AT1G21100	2.334590396274161	1.5783127974826034		2.038352e-4						0.004131646					IGMT1			cesar
AT1G73330	2.1581773018813966	2.2996713414696583		7.353264e-5						7.643886e-4					DR4				cesar
AT3G27660	3.907112684624786	4.441011474232075		2.490126e-4						9.978253e-4					OLEO4			cesar
AT3G01570	2.1159410907439007	2.9599268820685296		0.001106447						9.197325e-4					AT3G01570		cesar
AT2G01530	2.4913317639384123	2.0946090024998782		3.211627e-4						0.0023815298				MLP329			cesar
AT1G52760	1.9723891482805378	2.4486775417056057		1.381008e-4						7.643886e-4					LysoPL2			cesar
AT5G40420	2.4380296051067805	2.7816229656167395		3.515331e-4						0.0010560958				OLEO2			cesar
AT2G43620	6.688637284058454	4.409701799947414		1.22787e-4						0.0025895384				AT2G43620		cesar
AT1G51680	-0.00751367407812714	1.9892292085604932	0.9661071						0.0021592567				4CL1			cesar
AT4G35060	1.497660481410596	1.7408462769343465		8.044828e-4						0.0022025835				HIPP25			cesar
AT1G50575	0.9346016259448028	1.571208804633993		0.0108184						0.006263727					AT1G50575		cesar
AT1G55020	1.3675599002511785	2.1430901379254688		0.0036328520000000002			0.0023815298				LOX1			cesar
AT1G03880	3.185259963556012	2.344952839533788		8.946969e-5						0.0021027598				CRU2			cesar
AT1G51880	-0.6508957057900446	1.5938838664844157		0.0311168						0.0046990215				RHS6			cesar
AT5G50600	2.7985672448039747	2.116967887292485		5.288489e-5						0.0053450032				HSD1			cesar
AT1G73260	5.415102643214709	3.0301292202629777		2.160522e-4						0.0058939558				KTI1			cesar
AT5G26340	1.9672838057121653	2.7641274164747553		0.002435994						0.0028417629				MSS1			cesar
AT1G51860	-0.8155186809308081	2.1047033236858			0.02086478						0.0011367431				AT1G51860		cesar
AT1G11580	-0.004015419314468941	1.9135510134214153	0.9916016						0.0083291861				PMEPCRA			cesar
AT1G78610	3.1733876919813038	3.2946738641159725		1.581036e-4						0.0014410843				MSL6			cesar
AT1G01580	4.211318999150214	3.3074340393794652		4.756859e-5						0.0024383611				FRO2			cesar
AT1G51890	3.6570899582899985	3.8746069806357513		4.401533e-5						2.539412e-4					AT1G51890		cesar
AT1G50560	0.08359814224393565	1.9350652872947525		0.7243634						0.0014410843				CYP705A25		cesar
